# Concurrent evolution of anti-aging gene duplications and cellular phenotypes in long-lived turtles

**DOI:** 10.1101/2021.07.07.451454

**Authors:** Scott Glaberman, Stephanie E. Bulls, Juan Manuel Vazquez, Ylenia Chiari, Vincent J. Lynch

**Affiliations:** Department of Environmental Science and Policy, George Mason University, Fairfax, VA, USA; Department of Biology, University of South Alabama, Mobile, AL, USA; Department of Integrative Biology, University of California - Berkeley, Berkeley, CA, USA; Department of Biology, George Mason University, Fairfax, VA, USA; Department of Biological Sciences, University at Buffalo, SUNY, Buffalo, NY, USA

**Keywords:** turtles, aging, longevity, body size, cancer, ER stress, apoptosis

## Abstract

There are many costs associated with increased body size and longevity in animals, including the accumulation of genotoxic and cytotoxic damage that comes with having more cells and living longer. Yet, some species have overcome these barriers and have evolved remarkably large body sizes and long lifespans, sometimes within a narrow window of evolutionary time. Here, we demonstrate through phylogenetic comparative analysis that multiple turtle lineages, including Galapagos giant tortoises, concurrently evolved large bodies, long lifespans, and reduced cancer risk. We also show through comparative genomic analysis that Galapagos giant tortoises have gene duplications related to longevity and tumor suppression. To examine the molecular basis underlying increased body size and lifespan in turtles, we treated cell lines from multiple species, including Galapagos giant tortoises, with drugs that induce different types of cytotoxic stress. Our results indicate that turtle cells, in general, are resistant to oxidative stress related to aging, while Galapagos giant tortoise cells, specifically, are sensitive to endoplasmic reticulum stress, which may give this species an ability to mitigate the effects of cellular stress associated with increased body size and longevity.
