## Supplementary material for "Concurrent evolution of anti-aging gene duplications and cellular phenotypes in long-lived turtles": Source data files and figure supplements: tort_etoBox24_RTG.csv

Row	Col	cell_line	passage	Treatment	Vehicle	Value	Time	Test	Drug	Vehicle.Mean	Value.Norm	Timestamp	Time.Seconds	Time.Minutes	Time.Hours	Value.Norm2	individual	NoCell.Value	Value.Norm.1.2	Time.Mean	Treatment.label
D	1	cheNig	5	0	0	4460.25	4-17-2019_5-10-30_PM	Necrosis	Etoposide	4362.59	1.0223857845912634	2019-04-17T17:10:30Z	86554	1442.5666666666666	24.042777777777776	1.0223857845912634	cheNig	1	0.02238578459126339	1	0 uM
D	2	cheNig	5	0	0	4360.33	4-17-2019_5-10-30_PM	Necrosis	Etoposide	4362.59	0.9994819591114452	2019-04-17T17:10:30Z	86554	1442.5666666666666	24.042777777777776	0.9994819591114452	cheNig	1	-5.180408885547827e-4	1	0 uM
D	3	cheNig	5	0	0	4267.19	4-17-2019_5-10-30_PM	Necrosis	Etoposide	4362.59	0.9781322562972912	2019-04-17T17:10:30Z	86554	1442.5666666666666	24.042777777777776	0.9781322562972912	cheNig	1	-0.02186774370270883	1	0 uM
D	7	cheNig	5	250	0	4036.89	4-17-2019_5-10-30_PM	Necrosis	Etoposide	4362.59	0.9253425144237711	2019-04-17T17:10:30Z	86554	1442.5666666666666	24.042777777777776	0.943715594777056	cheNig	1.0042653916408757	-0.07892287721710456	0.9805311256325849	250 uM
D	8	cheNig	5	250	0	4170.5	4-17-2019_5-10-30_PM	Necrosis	Etoposide	4362.59	0.9559688166891686	2019-04-17T17:10:30Z	86554	1442.5666666666666	24.042777777777776	0.9749499956693674	cheNig	1.0042653916408757	-0.04829657495170714	0.9805311256325849	250 uM
D	9	cheNig	5	250	0	3976.47	4-17-2019_5-10-30_PM	Necrosis	Etoposide	4362.59	0.9114929434120556	2019-04-17T17:10:30Z	86554	1442.5666666666666	24.042777777777776	0.9295910344753312	cheNig	1.0042653916408757	-0.09277244822882014	0.9805311256325849	250 uM
D	4	cheNig	5	50	0	4165.87	4-17-2019_5-10-30_PM	Necrosis	Etoposide	4362.59	0.9549075205325276	2019-04-17T17:10:30Z	86554	1442.5666666666666	24.042777777777776	0.9701495730626876	cheNig	1.0153082974216103	-0.06040077688908274	0.9842889664095383	50 uM
D	5	cheNig	5	50	0	4035.74	4-17-2019_5-10-30_PM	Necrosis	Etoposide	4362.59	0.9250789095468517	2019-04-17T17:10:30Z	86554	1442.5666666666666	24.042777777777776	0.9398448434521506	cheNig	1.0153082974216103	-0.09022938787475865	0.9842889664095383	50 uM
D	6	cheNig	5	50	0	4268.27	4-17-2019_5-10-30_PM	Necrosis	Etoposide	4362.59	0.9783798156599636	2019-04-17T17:10:30Z	86554	1442.5666666666666	24.042777777777776	0.9939965285081576	cheNig	1.0153082974216103	-0.03692848176164676	0.9842889664095383	50 uM
D	10	cheNig	5	500	0	4026.07	4-17-2019_5-10-30_PM	Necrosis	Etoposide	4362.59	0.9228623363644074	2019-04-17T17:10:30Z	86554	1442.5666666666666	24.042777777777776	0.9753805544802805	cheNig	0.9856958995020586	-0.0628335631376512	0.9461561768125911	500 uM
D	11	cheNig	5	500	0	4119.69	4-17-2019_5-10-30_PM	Necrosis	Etoposide	4362.59	0.9443220655619711	2019-04-17T17:10:30Z	86554	1442.5666666666666	24.042777777777776	0.9980615132093744	cheNig	0.9856958995020586	-0.041373833940087534	0.9461561768125911	500 uM
D	12	cheNig	5	500	0	3971.51	4-17-2019_5-10-30_PM	Necrosis	Etoposide	4362.59	0.9103560041168205	2019-04-17T17:10:30Z	86554	1442.5666666666666	24.042777777777776	0.9621625123070335	cheNig	0.9856958995020586	-0.07533989538523811	0.9461561768125911	500 uM
C	1	geoPla	6	0	0	4706.08	4-17-2019_5-10-30_PM	Necrosis	Etoposide	4508.656666666667	1.043787617449987	2019-04-17T17:10:30Z	86554	1442.5666666666666	24.042777777777776	1.043787617449987	geoPla	1	0.04378761744998694	1	0 uM
C	2	geoPla	6	0	0	4483.33	4-17-2019_5-10-30_PM	Necrosis	Etoposide	4508.656666666667	0.9943826579535515	2019-04-17T17:10:30Z	86554	1442.5666666666666	24.042777777777776	0.9943826579535515	geoPla	1	-0.005617342046448481	1	0 uM
C	3	geoPla	6	0	0	4336.56	4-17-2019_5-10-30_PM	Necrosis	Etoposide	4508.656666666667	0.9618297245964615	2019-04-17T17:10:30Z	86554	1442.5666666666666	24.042777777777776	0.9618297245964615	geoPla	1	-0.038170275403538456	1	0 uM
C	7	geoPla	6	250	0	4347.83	4-17-2019_5-10-30_PM	Necrosis	Etoposide	4508.656666666667	0.9643293604820948	2019-04-17T17:10:30Z	86554	1442.5666666666666	24.042777777777776	1.0116437109677823	geoPla	1.0042653916408757	-0.03993603115878086	0.9532302232765086	250 uM
C	8	geoPla	6	250	0	4069.66	4-17-2019_5-10-30_PM	Necrosis	Etoposide	4508.656666666667	0.9026324914220569	2019-04-17T17:10:30Z	86554	1442.5666666666666	24.042777777777776	0.9469197150709996	geoPla	1.0042653916408757	-0.10163290021881877	0.9532302232765086	250 uM
C	9	geoPla	6	250	0	4217.48	4-17-2019_5-10-30_PM	Necrosis	Etoposide	4508.656666666667	0.9354183101101066	2019-04-17T17:10:30Z	86554	1442.5666666666666	24.042777777777776	0.9813141539877137	geoPla	1.0042653916408757	-0.06884708153076913	0.9532302232765086	250 uM
C	4	geoPla	6	50	0	4784.61	4-17-2019_5-10-30_PM	Necrosis	Etoposide	4508.656666666667	1.0612052222502342	2019-04-17T17:10:30Z	86554	1442.5666666666666	24.042777777777776	1.0415550781615421	geoPla	1.0153082974216103	0.04589692482862384	1.0188661593618042	50 uM
C	5	geoPla	6	50	0	4297.82	4-17-2019_5-10-30_PM	Necrosis	Etoposide	4508.656666666667	0.9532373648618175	2019-04-17T17:10:30Z	86554	1442.5666666666666	24.042777777777776	0.9355864419512223	geoPla	1.0153082974216103	-0.06207093255979279	1.0188661593618042	50 uM
C	6	geoPla	6	50	0	4279.04	4-17-2019_5-10-30_PM	Necrosis	Etoposide	4508.656666666667	0.9490720443709397	2019-04-17T17:10:30Z	86554	1442.5666666666666	24.042777777777776	0.9314982499422868	geoPla	1.0153082974216103	-0.0662362530506706	1.0188661593618042	50 uM
C	10	geoPla	6	500	0	4283.36	4-17-2019_5-10-30_PM	Necrosis	Etoposide	4508.656666666667	0.9500302011611735	2019-04-17T17:10:30Z	86554	1442.5666666666666	24.042777777777776	1.0421274568924825	geoPla	0.9856958995020586	-0.035665698340885066	0.9116257276188331	500 uM
C	11	geoPla	6	500	0	4074.86	4-17-2019_5-10-30_PM	Necrosis	Etoposide	4508.656666666667	0.9037858282991904	2019-04-17T17:10:30Z	86554	1442.5666666666666	24.042777777777776	0.9914000898810519	geoPla	0.9856958995020586	-0.0819100712028682	0.9116257276188331	500 uM
C	12	geoPla	6	500	0	4071.95	4-17-2019_5-10-30_PM	Necrosis	Etoposide	4508.656666666667	0.9031404032391022	2019-04-17T17:10:30Z	86554	1442.5666666666666	24.042777777777776	0.9906920964134102	geoPla	0.9856958995020586	-0.08255549626295644	0.9116257276188331	500 uM
B	1	gopAga	5	0	0	5105.18	4-17-2019_5-10-30_PM	Necrosis	Etoposide	4922.786666666667	1.0370508302885357	2019-04-17T17:10:30Z	86554	1442.5666666666666	24.042777777777776	1.037050830288536	gopAga	1	0.03705083028853573	0.9999999999999999	0 uM
B	2	gopAga	5	0	0	5004.05	4-17-2019_5-10-30_PM	Necrosis	Etoposide	4922.786666666667	1.0165075878432	2019-04-17T17:10:30Z	86554	1442.5666666666666	24.042777777777776	1.0165075878432002	gopAga	1	0.016507587843199945	0.9999999999999999	0 uM
B	3	gopAga	5	0	0	4659.13	4-17-2019_5-10-30_PM	Necrosis	Etoposide	4922.786666666667	0.9464415818682643	2019-04-17T17:10:30Z	86554	1442.5666666666666	24.042777777777776	0.9464415818682644	gopAga	1	-0.053558418131735674	0.9999999999999999	0 uM
B	7	gopAga	5	250	0	4592.57	4-17-2019_5-10-30_PM	Necrosis	Etoposide	4922.786666666667	0.9329207847045982	2019-04-17T17:10:30Z	86554	1442.5666666666666	24.042777777777776	1.0518044697351416	gopAga	1.0042653916408757	-0.07134460693627753	0.8869716867998478	250 uM
B	8	gopAga	5	250	0	4376.19	4-17-2019_5-10-30_PM	Necrosis	Etoposide	4922.786666666667	0.8889660057040862	2019-04-17T17:10:30Z	86554	1442.5666666666666	24.042777777777776	1.0022484583599662	gopAga	1.0042653916408757	-0.11529938593678946	0.8869716867998478	250 uM
B	9	gopAga	5	250	0	4547.06	4-17-2019_5-10-30_PM	Necrosis	Etoposide	4922.786666666667	0.9236760208987322	2019-04-17T17:10:30Z	86554	1442.5666666666666	24.042777777777776	1.041381629927007	gopAga	1.0042653916408757	-0.08058937074214345	0.8869716867998478	250 uM
B	4	gopAga	5	50	0	4734.49	4-17-2019_5-10-30_PM	Necrosis	Etoposide	4922.786666666667	0.961749984426165	2019-04-17T17:10:30Z	86554	1442.5666666666666	24.042777777777776	1.0033480325937028	gopAga	1.0153082974216103	-0.053558312995445334	0.9585407587235659	50 uM
B	5	gopAga	5	50	0	4655.01	4-17-2019_5-10-30_PM	Necrosis	Etoposide	4922.786666666667	0.9456046575245999	2019-04-17T17:10:30Z	86554	1442.5666666666666	24.042777777777776	0.9865043806627563	gopAga	1.0153082974216103	-0.06970363989701045	0.9585407587235659	50 uM
B	6	gopAga	5	50	0	4724.81	4-17-2019_5-10-30_PM	Necrosis	Etoposide	4922.786666666667	0.959783618492507	2019-04-17T17:10:30Z	86554	1442.5666666666666	24.042777777777776	1.001296616505485	gopAga	1.0153082974216103	-0.05552467892910329	0.9585407587235659	50 uM
B	10	gopAga	5	500	0	4642.89	4-17-2019_5-10-30_PM	Necrosis	Etoposide	4922.786666666667	0.9431426373679949	2019-04-17T17:10:30Z	86554	1442.5666666666666	24.042777777777776	1.0786029094580036	gopAga	0.9856958995020586	-0.04255326213406374	0.8744113603790692	500 uM
B	11	gopAga	5	500	0	4415.44	4-17-2019_5-10-30_PM	Necrosis	Etoposide	4922.786666666667	0.8969391320363261	2019-04-17T17:10:30Z	86554	1442.5666666666666	24.042777777777776	1.0257633565596527	gopAga	0.9856958995020586	-0.08875676746573247	0.8744113603790692	500 uM
B	12	gopAga	5	500	0	4418.38	4-17-2019_5-10-30_PM	Necrosis	Etoposide	4922.786666666667	0.897536354747582	2019-04-17T17:10:30Z	86554	1442.5666666666666	24.042777777777776	1.026446356276167	gopAga	0.9856958995020586	-0.08815954475447663	0.8744113603790692	500 uM
A	1	homAre	6	0	0	5264.15	4-17-2019_5-10-30_PM	Necrosis	Etoposide	5157.973333333333	1.0205849584332864	2019-04-17T17:10:30Z	86554	1442.5666666666666	24.042777777777776	1.0205849584332864	homAre	1	0.02058495843328645	1	0 uM
A	2	homAre	6	0	0	5166.4	4-17-2019_5-10-30_PM	Necrosis	Etoposide	5157.973333333333	1.0016337166018694	2019-04-17T17:10:30Z	86554	1442.5666666666666	24.042777777777776	1.0016337166018694	homAre	1	0.001633716601869395	1	0 uM
A	3	homAre	6	0	0	5043.37	4-17-2019_5-10-30_PM	Necrosis	Etoposide	5157.973333333333	0.977781324964844	2019-04-17T17:10:30Z	86554	1442.5666666666666	24.042777777777776	0.977781324964844	homAre	1	-0.022218675035155955	1	0 uM
A	7	homAre	6	250	0	4556.61	4-17-2019_5-10-30_PM	Necrosis	Etoposide	5157.973333333333	0.8834109262552733	2019-04-17T17:10:30Z	86554	1442.5666666666666	24.042777777777776	0.9752558593822662	homAre	1.0042653916408757	-0.1208544653856024	0.9058247820370255	250 uM
A	8	homAre	6	250	0	4434.75	4-17-2019_5-10-30_PM	Necrosis	Etoposide	5157.973333333333	0.8597853678964348	2019-04-17T17:10:30Z	86554	1442.5666666666666	24.042777777777776	0.949174039998048	homAre	1.0042653916408757	-0.1444800237444409	0.9058247820370255	250 uM
A	9	homAre	6	250	0	4636.02	4-17-2019_5-10-30_PM	Necrosis	Etoposide	5157.973333333333	0.8988065079824635	2019-04-17T17:10:30Z	86554	1442.5666666666666	24.042777777777776	0.9922520622158523	homAre	1.0042653916408757	-0.10545888365841216	0.9058247820370255	250 uM
A	4	homAre	6	50	0	5290.85	4-17-2019_5-10-30_PM	Necrosis	Etoposide	5157.973333333333	1.0257614101662669	2019-04-17T17:10:30Z	86554	1442.5666666666666	24.042777777777776	1.0628703811638374	homAre	1.0153082974216103	0.010453112744656545	0.9650860804334991	50 uM
A	5	homAre	6	50	0	4732.03	4-17-2019_5-10-30_PM	Necrosis	Etoposide	5157.973333333333	0.9174204080155512	2019-04-17T17:10:30Z	86554	1442.5666666666666	24.042777777777776	0.9506099265295203	homAre	1.0153082974216103	-0.09788788940605908	0.9650860804334991	50 uM
A	6	homAre	6	50	0	4242.73	4-17-2019_5-10-30_PM	Necrosis	Etoposide	5157.973333333333	0.8225575678302588	2019-04-17T17:10:30Z	86554	1442.5666666666666	24.042777777777776	0.8523152333321199	homAre	1.0153082974216103	-0.19275072959135153	0.9650860804334991	50 uM
A	10	homAre	6	500	0	4349.23	4-17-2019_5-10-30_PM	Necrosis	Etoposide	5157.973333333333	0.8432052123831582	2019-04-17T17:10:30Z	86554	1442.5666666666666	24.042777777777776	0.9410741415995059	homAre	0.9856958995020586	-0.14249068711890045	0.8960029556757305	500 uM
A	11	homAre	6	500	0	4649.09	4-17-2019_5-10-30_PM	Necrosis	Etoposide	5157.973333333333	0.9013404489618662	2019-04-17T17:10:30Z	86554	1442.5666666666666	24.042777777777776	1.005957004106209	homAre	0.9856958995020586	-0.08435545054019244	0.8960029556757305	500 uM
A	12	homAre	6	500	0	4532.97	4-17-2019_5-10-30_PM	Necrosis	Etoposide	5157.973333333333	0.87882773078832	2019-04-17T17:10:30Z	86554	1442.5666666666666	24.042777777777776	0.9808312854565779	homAre	0.9856958995020586	-0.10686816871373861	0.8960029556757305	500 uM
F	1	NoCell	0	0	0	4255.67	4-17-2019_5-10-30_PM	Necrosis	Etoposide	4089.503333333333	1.0406324810429304	2019-04-17T17:10:30Z	86554	1442.5666666666666	24.042777777777776	1.0406324810429304	NoCell	1	0.04063248104293038	1	0 uM
F	2	NoCell	0	0	0	4044.87	4-17-2019_5-10-30_PM	Necrosis	Etoposide	4089.503333333333	0.9890858792143463	2019-04-17T17:10:30Z	86554	1442.5666666666666	24.042777777777776	0.9890858792143463	NoCell	1	-0.01091412078565368	1	0 uM
F	3	NoCell	0	0	0	3967.97	4-17-2019_5-10-30_PM	Necrosis	Etoposide	4089.503333333333	0.9702816397427234	2019-04-17T17:10:30Z	86554	1442.5666666666666	24.042777777777776	0.9702816397427234	NoCell	1	-0.029718360257276588	1	0 uM
F	7	NoCell	0	250	0	4002.29	4-17-2019_5-10-30_PM	Necrosis	Etoposide	4089.503333333333	0.9786738568905271	2019-04-17T17:10:30Z	86554	1442.5666666666666	24.042777777777776	0.9076688115104633	NoCell	1.0042653916408757	-0.025591534750348588	1.0782279224312041	250 uM
F	8	NoCell	0	250	0	4037.69	4-17-2019_5-10-30_PM	Necrosis	Etoposide	4089.503333333333	0.9873301647877372	2019-04-17T17:10:30Z	86554	1442.5666666666666	24.042777777777776	0.9156970843061555	NoCell	1.0042653916408757	-0.01693522685313853	1.0782279224312041	250 uM
F	9	NoCell	0	250	0	4280.86	4-17-2019_5-10-30_PM	Necrosis	Etoposide	4089.503333333333	1.046792153244363	2019-04-17T17:10:30Z	86554	1442.5666666666666	24.042777777777776	0.9708449683662806	NoCell	1.0042653916408757	0.04252676160348723	1.0782279224312041	250 uM
F	4	NoCell	0	50	0	3983.16	4-17-2019_5-10-30_PM	Necrosis	Etoposide	4089.503333333333	0.9739960272274303	2019-04-17T17:10:30Z	86554	1442.5666666666666	24.042777777777776	0.9256247343148168	NoCell	1.0153082974216103	-0.041312270194180045	1.052257995188968	50 uM
F	5	NoCell	0	50	0	4088.13	4-17-2019_5-10-30_PM	Necrosis	Etoposide	4089.503333333333	0.9996641808989031	2019-04-17T17:10:30Z	86554	1442.5666666666666	24.042777777777776	0.9500181376330432	NoCell	1.0153082974216103	-0.015644116522707252	1.052257995188968	50 uM
F	6	NoCell	0	50	0	4385.03	4-17-2019_5-10-30_PM	Necrosis	Etoposide	4089.503333333333	1.0722646841384977	2019-04-17T17:10:30Z	86554	1442.5666666666666	24.042777777777776	1.0190131023389724	NoCell	1.0153082974216103	0.05695638671688741	1.052257995188968	50 uM
F	10	NoCell	0	500	0	3958.96	4-17-2019_5-10-30_PM	Necrosis	Etoposide	4089.503333333333	0.9680784382129534	2019-04-17T17:10:30Z	86554	1442.5666666666666	24.042777777777776	0.9119879539338448	NoCell	0.9856958995020586	-0.01761746128910524	1.0615035363539214	500 uM
F	11	NoCell	0	500	0	4021.51	4-17-2019_5-10-30_PM	Necrosis	Etoposide	4089.503333333333	0.9833736941160746	2019-04-17T17:10:30Z	86554	1442.5666666666666	24.042777777777776	0.9263970024007558	NoCell	0.9856958995020586	-0.002322205385984044	1.0615035363539214	500 uM
F	12	NoCell	0	500	0	4112.55	4-17-2019_5-10-30_PM	Necrosis	Etoposide	4089.503333333333	1.0056355661771479	2019-04-17T17:10:30Z	86554	1442.5666666666666	24.042777777777776	0.947369021144602	NoCell	0.9856958995020586	0.019939666675089285	1.0615035363539214	500 uM
E	1	terCar	6	0	0	4904.37	4-17-2019_5-10-30_PM	Necrosis	Etoposide	4624.703333333333	1.0604723474154378	2019-04-17T17:10:30Z	86554	1442.5666666666666	24.042777777777776	1.0604723474154378	terCar	1	0.06047234741543783	1	0 uM
E	2	terCar	6	0	0	4377.28	4-17-2019_5-10-30_PM	Necrosis	Etoposide	4624.703333333333	0.9464996313277032	2019-04-17T17:10:30Z	86554	1442.5666666666666	24.042777777777776	0.9464996313277032	terCar	1	-0.053500368672296794	1	0 uM
E	3	terCar	6	0	0	4592.46	4-17-2019_5-10-30_PM	Necrosis	Etoposide	4624.703333333333	0.9930280212568591	2019-04-17T17:10:30Z	86554	1442.5666666666666	24.042777777777776	0.9930280212568591	terCar	1	-0.0069719787431409275	1	0 uM
E	7	terCar	6	250	0	4323.28	4-17-2019_5-10-30_PM	Necrosis	Etoposide	4624.703333333333	0.9348232066777618	2019-04-17T17:10:30Z	86554	1442.5666666666666	24.042777777777776	0.966568378137443	terCar	1.0042653916408757	-0.06944218496311394	0.9671568280343978	250 uM
E	8	terCar	6	250	0	4178.97	4-17-2019_5-10-30_PM	Necrosis	Etoposide	4624.703333333333	0.9036190429512236	2019-04-17T17:10:30Z	86554	1442.5666666666666	24.042777777777776	0.9343045685648467	terCar	1.0042653916408757	-0.10064634868965205	0.9671568280343978	250 uM
E	9	terCar	6	250	0	4504.01	4-17-2019_5-10-30_PM	Necrosis	Etoposide	4624.703333333333	0.9739024701404272	2019-04-17T17:10:30Z	86554	1442.5666666666666	24.042777777777776	1.0069747138318186	terCar	1.0042653916408757	-0.030362921500448503	0.9671568280343978	250 uM
E	4	terCar	6	50	0	4504.55	4-17-2019_5-10-30_PM	Necrosis	Etoposide	4624.703333333333	0.9740192343869266	2019-04-17T17:10:30Z	86554	1442.5666666666666	24.042777777777776	0.9568369567488005	terCar	1.0153082974216103	-0.041289063034683715	1.0179573724833006	50 uM
E	5	terCar	6	50	0	4499.15	4-17-2019_5-10-30_PM	Necrosis	Etoposide	4624.703333333333	0.9728515919219323	2019-04-17T17:10:30Z	86554	1442.5666666666666	24.042777777777776	0.9556899121901999	terCar	1.0153082974216103	-0.04245670549967806	1.0179573724833006	50 uM
E	6	terCar	6	50	0	4283.99	4-17-2019_5-10-30_PM	Necrosis	Etoposide	4624.703333333333	0.9263275265944987	2019-04-17T17:10:30Z	86554	1442.5666666666666	24.042777777777776	0.9099865589997432	terCar	1.0153082974216103	-0.08898077082711164	1.0179573724833006	50 uM
E	10	terCar	6	500	0	4303.54	4-17-2019_5-10-30_PM	Necrosis	Etoposide	4624.703333333333	0.9305548247779498	2019-04-17T17:10:30Z	86554	1442.5666666666666	24.042777777777776	0.9578452878011706	terCar	0.9856958995020586	-0.055141074724108785	0.9715084853777703	500 uM
E	11	terCar	6	500	0	4254.25	4-17-2019_5-10-30_PM	Necrosis	Etoposide	4624.703333333333	0.9198968438335865	2019-04-17T17:10:30Z	86554	1442.5666666666666	24.042777777777776	0.9468747393141762	terCar	0.9856958995020586	-0.0657990556684721	0.9715084853777703	500 uM
E	12	terCar	6	500	0	4138.42	4-17-2019_5-10-30_PM	Necrosis	Etoposide	4624.703333333333	0.894850912959462	2019-04-17T17:10:30Z	86554	1442.5666666666666	24.042777777777776	0.9210942842269667	terCar	0.9856958995020586	-0.09084498654259665	0.9715084853777703	500 uM
D	1	cheNig	5	0	0	963513	4-17-2019_5-10-30_PM	Apoptosis	Etoposide	1001337.6666666666	0.9622258625378786	2019-04-17T17:10:30Z	86554	1442.5666666666666	24.042777777777776	0.9622258625378786	cheNig	1	-0.03777413746212144	1	0 uM
D	2	cheNig	5	0	0	1103130	4-17-2019_5-10-30_PM	Apoptosis	Etoposide	1001337.6666666666	1.1016563510211175	2019-04-17T17:10:30Z	86554	1442.5666666666666	24.042777777777776	1.1016563510211175	cheNig	1	0.10165635102111747	1	0 uM
D	3	cheNig	5	0	0	937370	4-17-2019_5-10-30_PM	Apoptosis	Etoposide	1001337.6666666666	0.9361177864410041	2019-04-17T17:10:30Z	86554	1442.5666666666666	24.042777777777776	0.9361177864410041	cheNig	1	-0.06388221355899593	1	0 uM
D	7	cheNig	5	250	0	553194	4-17-2019_5-10-30_PM	Apoptosis	Etoposide	1001337.6666666666	0.5524549993625194	2019-04-17T17:10:30Z	86554	1442.5666666666666	24.042777777777776	1.2178123704164048	cheNig	0.5588507855387648	-0.006395786176245366	0.4536454159794906	250 uM
D	8	cheNig	5	250	0	569684	4-17-2019_5-10-30_PM	Apoptosis	Etoposide	1001337.6666666666	0.5689229707061854	2019-04-17T17:10:30Z	86554	1442.5666666666666	24.042777777777776	1.2541137872578139	cheNig	0.5588507855387648	0.010072185167420589	0.4536454159794906	250 uM
D	9	cheNig	5	250	0	484657	4-17-2019_5-10-30_PM	Apoptosis	Etoposide	1001337.6666666666	0.48400955654985517	2019-04-17T17:10:30Z	86554	1442.5666666666666	24.042777777777776	1.0669336435480201	cheNig	0.5588507855387648	-0.0748412289889096	0.4536454159794906	250 uM
D	4	cheNig	5	50	0	819607	4-17-2019_5-10-30_PM	Apoptosis	Etoposide	1001337.6666666666	0.818512103642694	2019-04-17T17:10:30Z	86554	1442.5666666666666	24.042777777777776	1.0144391908350048	cheNig	0.9083146740527218	-0.08980257041002782	0.8068616739550063	50 uM
D	5	cheNig	5	50	0	750983	4-17-2019_5-10-30_PM	Apoptosis	Etoposide	1001337.6666666666	0.749979777051564	2019-04-17T17:10:30Z	86554	1442.5666666666666	24.042777777777776	0.929502294210328	cheNig	0.9083146740527218	-0.15833489700115777	0.8068616739550063	50 uM
D	6	cheNig	5	50	0	890601	4-17-2019_5-10-30_PM	Apoptosis	Etoposide	1001337.6666666666	0.8894112641989232	2019-04-17T17:10:30Z	86554	1442.5666666666666	24.042777777777776	1.1023094700226401	cheNig	0.9083146740527218	-0.01890340985379857	0.8068616739550063	50 uM
D	10	cheNig	5	500	0	472736	4-17-2019_5-10-30_PM	Apoptosis	Etoposide	1001337.6666666666	0.47210448157181745	2019-04-17T17:10:30Z	86554	1442.5666666666666	24.042777777777776	1.6176154770135562	cheNig	0.396823269032004	0.07528121253981346	0.291852104706254	500 uM
D	11	cheNig	5	500	0	437739	4-17-2019_5-10-30_PM	Apoptosis	Etoposide	1001337.6666666666	0.43715423335385034	2019-04-17T17:10:30Z	86554	1442.5666666666666	24.042777777777776	1.4978621922012225	cheNig	0.396823269032004	0.04033096432184635	0.291852104706254	500 uM
D	12	cheNig	5	500	0	402508	4-17-2019_5-10-30_PM	Apoptosis	Etoposide	1001337.6666666666	0.4019702977317342	2019-04-17T17:10:30Z	86554	1442.5666666666666	24.042777777777776	1.377308202510011	cheNig	0.396823269032004	0.005147028699730216	0.291852104706254	500 uM
C	1	geoPla	6	0	0	400551	4-17-2019_5-10-30_PM	Apoptosis	Etoposide	377640	1.0606688910073085	2019-04-17T17:10:30Z	86554	1442.5666666666666	24.042777777777776	1.0606688910073088	geoPla	1	0.060668891007308545	0.9999999999999999	0 uM
C	2	geoPla	6	0	0	361688	4-17-2019_5-10-30_PM	Apoptosis	Etoposide	377640	0.9577587120008474	2019-04-17T17:10:30Z	86554	1442.5666666666666	24.042777777777776	0.9577587120008475	geoPla	1	-0.04224128799915261	0.9999999999999999	0 uM
C	3	geoPla	6	0	0	370681	4-17-2019_5-10-30_PM	Apoptosis	Etoposide	377640	0.9815723969918441	2019-04-17T17:10:30Z	86554	1442.5666666666666	24.042777777777776	0.9815723969918442	geoPla	1	-0.018427603008155935	0.9999999999999999	0 uM
C	7	geoPla	6	250	0	219210	4-17-2019_5-10-30_PM	Apoptosis	Etoposide	377640	0.5804734667937719	2019-04-17T17:10:30Z	86554	1442.5666666666666	24.042777777777776	1.0807424850589817	geoPla	0.5588507855387648	0.021622681255007103	0.5371061791487659	250 uM
C	8	geoPla	6	250	0	204601	4-17-2019_5-10-30_PM	Apoptosis	Etoposide	377640	0.5417884757970554	2019-04-17T17:10:30Z	86554	1442.5666666666666	24.042777777777776	1.00871763690321	geoPla	0.5588507855387648	-0.017062309741709414	0.5371061791487659	250 uM
C	9	geoPla	6	250	0	241794	4-17-2019_5-10-30_PM	Apoptosis	Etoposide	377640	0.6402764537654909	2019-04-17T17:10:30Z	86554	1442.5666666666666	24.042777777777776	1.1920854360309812	geoPla	0.5588507855387648	0.08142566822672614	0.5371061791487659	250 uM
C	4	geoPla	6	50	0	371486	4-17-2019_5-10-30_PM	Apoptosis	Etoposide	377640	0.9837040567736468	2019-04-17T17:10:30Z	86554	1442.5666666666666	24.042777777777776	1.0074593208283595	geoPla	0.9083146740527218	0.07538938272092499	0.9764206220900508	50 uM
C	5	geoPla	6	50	0	337279	4-17-2019_5-10-30_PM	Apoptosis	Etoposide	377640	0.8931230801821841	2019-04-17T17:10:30Z	86554	1442.5666666666666	24.042777777777776	0.9146909231294539	geoPla	0.9083146740527218	-0.0151915938705377	0.9764206220900508	50 uM
C	6	geoPla	6	50	0	314402	4-17-2019_5-10-30_PM	Apoptosis	Etoposide	377640	0.8325442220103803	2019-04-17T17:10:30Z	86554	1442.5666666666666	24.042777777777776	0.8526491587491262	geoPla	0.9083146740527218	-0.07577045204234156	0.9764206220900508	50 uM
C	10	geoPla	6	500	0	147110	4-17-2019_5-10-30_PM	Apoptosis	Etoposide	377640	0.3895508950323059	2019-04-17T17:10:30Z	86554	1442.5666666666666	24.042777777777776	1.2401807382014782	geoPla	0.396823269032004	-0.007272373999698101	0.31410816426421545	500 uM
C	11	geoPla	6	500	0	144994	4-17-2019_5-10-30_PM	Apoptosis	Etoposide	377640	0.38394767503442434	2019-04-17T17:10:30Z	86554	1442.5666666666666	24.042777777777776	1.2223422333953173	geoPla	0.396823269032004	-0.012875593997579649	0.31410816426421545	500 uM
C	12	geoPla	6	500	0	140237	4-17-2019_5-10-30_PM	Apoptosis	Etoposide	377640	0.37135102213748544	2019-04-17T17:10:30Z	86554	1442.5666666666666	24.042777777777776	1.1822393187625635	geoPla	0.396823269032004	-0.025472246894518547	0.31410816426421545	500 uM
B	1	gopAga	5	0	0	2026770	4-17-2019_5-10-30_PM	Apoptosis	Etoposide	2091310	0.9691389607470915	2019-04-17T17:10:30Z	86554	1442.5666666666666	24.042777777777776	0.9691389607470915	gopAga	1	-0.030861039252908506	1	0 uM
B	2	gopAga	5	0	0	2206310	4-17-2019_5-10-30_PM	Apoptosis	Etoposide	2091310	1.0549894563694526	2019-04-17T17:10:30Z	86554	1442.5666666666666	24.042777777777776	1.0549894563694526	gopAga	1	0.05498945636945263	1	0 uM
B	3	gopAga	5	0	0	2040850	4-17-2019_5-10-30_PM	Apoptosis	Etoposide	2091310	0.9758715828834559	2019-04-17T17:10:30Z	86554	1442.5666666666666	24.042777777777776	0.9758715828834559	gopAga	1	-0.02412841711654412	1	0 uM
B	7	gopAga	5	250	0	1413060	4-17-2019_5-10-30_PM	Apoptosis	Etoposide	2091310	0.6756817497166847	2019-04-17T17:10:30Z	86554	1442.5666666666666	24.042777777777776	1.2689571593528133	gopAga	0.5588507855387648	0.11683096417791994	0.53247010329434	250 uM
B	8	gopAga	5	250	0	1290150	4-17-2019_5-10-30_PM	Apoptosis	Etoposide	2091310	0.6169099750873854	2019-04-17T17:10:30Z	86554	1442.5666666666666	24.042777777777776	1.1585814325924109	gopAga	0.5588507855387648	0.05805918954862066	0.53247010329434	250 uM
B	9	gopAga	5	250	0	1355120	4-17-2019_5-10-30_PM	Apoptosis	Etoposide	2091310	0.6479766270901971	2019-04-17T17:10:30Z	86554	1442.5666666666666	24.042777777777776	1.2169258388052768	gopAga	0.5588507855387648	0.08912584155143233	0.53247010329434	250 uM
B	4	gopAga	5	50	0	1758450	4-17-2019_5-10-30_PM	Apoptosis	Etoposide	2091310	0.840836604807513	2019-04-17T17:10:30Z	86554	1442.5666666666666	24.042777777777776	1.0422959920887078	gopAga	0.9083146740527218	-0.06747806924520883	0.8067157613477142	50 uM
B	5	gopAga	5	50	0	1827300	4-17-2019_5-10-30_PM	Apoptosis	Etoposide	2091310	0.8737585532513114	2019-04-17T17:10:30Z	86554	1442.5666666666666	24.042777777777776	1.0831058411349175	gopAga	0.9083146740527218	-0.03455612080141046	0.8067157613477142	50 uM
B	6	gopAga	5	50	0	1639870	4-17-2019_5-10-30_PM	Apoptosis	Etoposide	2091310	0.78413530275282	2019-04-17T17:10:30Z	86554	1442.5666666666666	24.042777777777776	0.9720093994975741	gopAga	0.9083146740527218	-0.12417937129990186	0.8067157613477142	50 uM
B	10	gopAga	5	500	0	1290840	4-17-2019_5-10-30_PM	Apoptosis	Etoposide	2091310	0.6172399118256021	2019-04-17T17:10:30Z	86554	1442.5666666666666	24.042777777777776	1.7284424064562578	gopAga	0.396823269032004	0.22041664279359813	0.3571075955554107	500 uM
B	11	gopAga	5	500	0	1163750	4-17-2019_5-10-30_PM	Apoptosis	Etoposide	2091310	0.5564693899995696	2019-04-17T17:10:30Z	86554	1442.5666666666666	24.042777777777776	1.5582681436223467	gopAga	0.396823269032004	0.15964612096756564	0.3571075955554107	500 uM
B	12	gopAga	5	500	0	1171480	4-17-2019_5-10-30_PM	Apoptosis	Etoposide	2091310	0.5601656378059685	2019-04-17T17:10:30Z	86554	1442.5666666666666	24.042777777777776	1.5686186594119929	gopAga	0.396823269032004	0.16334236877396452	0.3571075955554107	500 uM
A	1	homAre	6	0	0	1145120	4-17-2019_5-10-30_PM	Apoptosis	Etoposide	1223660	0.9358155043067519	2019-04-17T17:10:30Z	86554	1442.5666666666666	24.042777777777776	0.935815504306752	homAre	1	-0.06418449569324813	0.9999999999999999	0 uM
A	2	homAre	6	0	0	1298420	4-17-2019_5-10-30_PM	Apoptosis	Etoposide	1223660	1.0610954023176373	2019-04-17T17:10:30Z	86554	1442.5666666666666	24.042777777777776	1.0610954023176375	homAre	1	0.061095402317637326	0.9999999999999999	0 uM
A	3	homAre	6	0	0	1227440	4-17-2019_5-10-30_PM	Apoptosis	Etoposide	1223660	1.003089093375611	2019-04-17T17:10:30Z	86554	1442.5666666666666	24.042777777777776	1.0030890933756111	homAre	1	0.0030890933756109185	0.9999999999999999	0 uM
A	7	homAre	6	250	0	716762	4-17-2019_5-10-30_PM	Apoptosis	Etoposide	1223660	0.585752578330582	2019-04-17T17:10:30Z	86554	1442.5666666666666	24.042777777777776	1.4650184519146412	homAre	0.5588507855387648	0.02690179279181726	0.39982607561362693	250 uM
A	8	homAre	6	250	0	542430	4-17-2019_5-10-30_PM	Apoptosis	Etoposide	1223660	0.4432848994001602	2019-04-17T17:10:30Z	86554	1442.5666666666666	24.042777777777776	1.1086943209490163	homAre	0.5588507855387648	-0.11556588613860458	0.39982607561362693	250 uM
A	9	homAre	6	250	0	656832	4-17-2019_5-10-30_PM	Apoptosis	Etoposide	1223660	0.5367765555791641	2019-04-17T17:10:30Z	86554	1442.5666666666666	24.042777777777776	1.342525133598039	homAre	0.5588507855387648	-0.022074229959600622	0.39982607561362693	250 uM
A	4	homAre	6	50	0	1174760	4-17-2019_5-10-30_PM	Apoptosis	Etoposide	1223660	0.9600379190297958	2019-04-17T17:10:30Z	86554	1442.5666666666666	24.042777777777776	1.386627902101851	homAre	0.9083146740527218	0.051723244977074034	0.6923543926777833	50 uM
A	5	homAre	6	50	0	971133	4-17-2019_5-10-30_PM	Apoptosis	Etoposide	1223660	0.7936297664383898	2019-04-17T17:10:30Z	86554	1442.5666666666666	24.042777777777776	1.1462767837276353	homAre	0.9083146740527218	-0.11468490761433203	0.6923543926777833	50 uM
A	6	homAre	6	50	0	817594	4-17-2019_5-10-30_PM	Apoptosis	Etoposide	1223660	0.6681545527352369	2019-04-17T17:10:30Z	86554	1442.5666666666666	24.042777777777776	0.9650470334290076	homAre	0.9083146740527218	-0.24016012131748488	0.6923543926777833	50 uM
A	10	homAre	6	500	0	452630	4-17-2019_5-10-30_PM	Apoptosis	Etoposide	1223660	0.3698985012176585	2019-04-17T17:10:30Z	86554	1442.5666666666666	24.042777777777776	1.4206145794380227	homAre	0.396823269032004	-0.026924767814345496	0.26037920951366395	500 uM
A	11	homAre	6	500	0	569603	4-17-2019_5-10-30_PM	Apoptosis	Etoposide	1223660	0.4654912312243597	2019-04-17T17:10:30Z	86554	1442.5666666666666	24.042777777777776	1.7877434688192033	homAre	0.396823269032004	0.06866796219235571	0.26037920951366395	500 uM
A	12	homAre	6	500	0	513068	4-17-2019_5-10-30_PM	Apoptosis	Etoposide	1223660	0.41928967196770345	2019-04-17T17:10:30Z	86554	1442.5666666666666	24.042777777777776	1.610303959178816	homAre	0.396823269032004	0.02246640293569946	0.26037920951366395	500 uM
F	1	NoCell	0	0	0	190497	4-17-2019_5-10-30_PM	Apoptosis	Etoposide	180279.66666666666	1.0566749069501276	2019-04-17T17:10:30Z	86554	1442.5666666666666	24.042777777777776	1.0566749069501276	NoCell	1	0.05667490695012756	1	0 uM
F	2	NoCell	0	0	0	169097	4-17-2019_5-10-30_PM	Apoptosis	Etoposide	180279.66666666666	0.9379704496162444	2019-04-17T17:10:30Z	86554	1442.5666666666666	24.042777777777776	0.9379704496162444	NoCell	1	-0.06202955038375557	1	0 uM
F	3	NoCell	0	0	0	181245	4-17-2019_5-10-30_PM	Apoptosis	Etoposide	180279.66666666666	1.0053546434336282	2019-04-17T17:10:30Z	86554	1442.5666666666666	24.042777777777776	1.0053546434336282	NoCell	1	0.005354643433628237	1	0 uM
F	7	NoCell	0	250	0	105498	4-17-2019_5-10-30_PM	Apoptosis	Etoposide	180279.66666666666	0.5851907869070093	2019-04-17T17:10:30Z	86554	1442.5666666666666	24.042777777777776	1.166097861707096	NoCell	0.5588507855387648	0.026340001368244548	0.5018367721301931	250 uM
F	8	NoCell	0	250	0	86318.3	4-17-2019_5-10-30_PM	Apoptosis	Etoposide	180279.66666666666	0.47880219436837956	2019-04-17T17:10:30Z	86554	1442.5666666666666	24.042777777777776	0.9540994621338	NoCell	0.5588507855387648	-0.08004859117038521	0.5018367721301931	250 uM
F	9	NoCell	0	250	0	110432	4-17-2019_5-10-30_PM	Apoptosis	Etoposide	180279.66666666666	0.6125593753409055	2019-04-17T17:10:30Z	86554	1442.5666666666666	24.042777777777776	1.2206346951035851	NoCell	0.5588507855387648	0.05370858980214077	0.5018367721301931	250 uM
F	4	NoCell	0	50	0	165666	4-17-2019_5-10-30_PM	Apoptosis	Etoposide	180279.66666666666	0.918938907882013	2019-04-17T17:10:30Z	86554	1442.5666666666666	24.042777777777776	1.0622969305039647	NoCell	0.9083146740527218	0.01062423382929123	0.865049009833869	50 uM
F	5	NoCell	0	50	0	160873	4-17-2019_5-10-30_PM	Apoptosis	Etoposide	180279.66666666666	0.8923524376015783	2019-04-17T17:10:30Z	86554	1442.5666666666666	24.042777777777776	1.0315628680656521	NoCell	0.9083146740527218	-0.015962236451143474	0.865049009833869	50 uM
F	6	NoCell	0	50	0	164713	4-17-2019_5-10-30_PM	Apoptosis	Etoposide	180279.66666666666	0.9136526766745742	2019-04-17T17:10:30Z	86554	1442.5666666666666	24.042777777777776	1.056186026789441	NoCell	0.9083146740527218	0.005338002621852356	0.865049009833869	50 uM
F	10	NoCell	0	500	0	69118.8	4-17-2019_5-10-30_PM	Apoptosis	Etoposide	180279.66666666666	0.38339764698921497	2019-04-17T17:10:30Z	86554	1442.5666666666666	24.042777777777776	1.0505770267037013	NoCell	0.396823269032004	-0.01342562204278902	0.36494006364499176	500 uM
F	11	NoCell	0	500	0	77001.2	4-17-2019_5-10-30_PM	Apoptosis	Etoposide	180279.66666666666	0.42712082523634576	2019-04-17T17:10:30Z	86554	1442.5666666666666	24.042777777777776	1.170386229920326	NoCell	0.396823269032004	0.03029755620434177	0.36494006364499176	500 uM
F	12	NoCell	0	500	0	68497.5	4-17-2019_5-10-30_PM	Apoptosis	Etoposide	180279.66666666666	0.3799513348704513	2019-04-17T17:10:30Z	86554	1442.5666666666666	24.042777777777776	1.0411335249836047	NoCell	0.396823269032004	-0.016871934161552693	0.36494006364499176	500 uM
E	1	terCar	6	0	0	539073	4-17-2019_5-10-30_PM	Apoptosis	Etoposide	541622.6666666666	0.995292540686382	2019-04-17T17:10:30Z	86554	1442.5666666666666	24.042777777777776	0.995292540686382	terCar	1	-0.004707459313618045	1	0 uM
E	2	terCar	6	0	0	552014	4-17-2019_5-10-30_PM	Apoptosis	Etoposide	541622.6666666666	1.0191855584576717	2019-04-17T17:10:30Z	86554	1442.5666666666666	24.042777777777776	1.0191855584576717	terCar	1	0.01918555845767167	1	0 uM
E	3	terCar	6	0	0	533781	4-17-2019_5-10-30_PM	Apoptosis	Etoposide	541622.6666666666	0.9855219008559465	2019-04-17T17:10:30Z	86554	1442.5666666666666	24.042777777777776	0.9855219008559465	terCar	1	-0.014478099144053513	1	0 uM
E	7	terCar	6	250	0	317186	4-17-2019_5-10-30_PM	Apoptosis	Etoposide	541622.6666666666	0.585621724349301	2019-04-17T17:10:30Z	86554	1442.5666666666666	24.042777777777776	1.3043906380990027	terCar	0.5588507855387648	0.02677093881053627	0.44896191926275736	250 uM
E	8	terCar	6	250	0	293282	4-17-2019_5-10-30_PM	Apoptosis	Etoposide	541622.6666666666	0.5414876777682864	2019-04-17T17:10:30Z	86554	1442.5666666666666	24.042777777777776	1.2060882104599564	terCar	0.5588507855387648	-0.017363107770478337	0.44896191926275736	250 uM
E	9	terCar	6	250	0	337772	4-17-2019_5-10-30_PM	Apoptosis	Etoposide	541622.6666666666	0.6236297348461537	2019-04-17T17:10:30Z	86554	1442.5666666666666	24.042777777777776	1.3890481755562236	terCar	0.5588507855387648	0.06477894930738892	0.44896191926275736	250 uM
E	4	terCar	6	50	0	476851	4-17-2019_5-10-30_PM	Apoptosis	Etoposide	541622.6666666666	0.8804118242220291	2019-04-17T17:10:30Z	86554	1442.5666666666666	24.042777777777776	1.0440351654544096	terCar	0.9083146740527218	-0.02790284983069269	0.8432779405843438	50 uM
E	5	terCar	6	50	0	559011	4-17-2019_5-10-30_PM	Apoptosis	Etoposide	541622.6666666666	1.0321041463060385	2019-04-17T17:10:30Z	86554	1442.5666666666666	24.042777777777776	1.2239192994789463	terCar	0.9083146740527218	0.12378947225331671	0.8432779405843438	50 uM
E	6	terCar	6	50	0	518039	4-17-2019_5-10-30_PM	Apoptosis	Etoposide	541622.6666666666	0.9564573860768999	2019-04-17T17:10:30Z	86554	1442.5666666666666	24.042777777777776	1.1342136916496703	terCar	0.9083146740527218	0.04814271202417808	0.8432779405843438	50 uM
E	10	terCar	6	500	0	248116	4-17-2019_5-10-30_PM	Apoptosis	Etoposide	541622.6666666666	0.4580975193061837	2019-04-17T17:10:30Z	86554	1442.5666666666666	24.042777777777776	1.3126317431257668	terCar	0.396823269032004	0.06127425027417971	0.34899165108967817	500 uM
E	11	terCar	6	500	0	235371	4-17-2019_5-10-30_PM	Apoptosis	Etoposide	541622.6666666666	0.43456637708416934	2019-04-17T17:10:30Z	86554	1442.5666666666666	24.042777777777776	1.2452056538524516	terCar	0.396823269032004	0.03774310805216535	0.34899165108967817	500 uM
E	12	terCar	6	500	0	216927	4-17-2019_5-10-30_PM	Apoptosis	Etoposide	541622.6666666666	0.40051314937582627	2019-04-17T17:10:30Z	86554	1442.5666666666666	24.042777777777776	1.147629601239111	terCar	0.396823269032004	0.0036898803438222827	0.34899165108967817	500 uM
