## Supplementary material for "Concurrent evolution of anti-aging gene duplications and cellular phenotypes in long-lived turtles": Source data files and figure supplements: tort_pqtBox24_RTG.csv

Row	Col	cell_line	passage	Treatment	Vehicle	Value	Time	Test	Drug	Vehicle.Mean	Value.Norm	Timestamp	Time.Seconds	Time.Minutes	Time.Hours	Value.Norm2	individual	NoCell.Value	Value.Norm.1.2	Time.Mean	Treatment.label
D	1	Chelonoidis nigra	5	0	0	5772.7	4-29-2019_8-49-32_PM	Necrosis	Paraquat	5888.593333333333	0.980319012237218	2019-04-29T20:49:32Z	86566	1442.7666666666667	24.04611111111111	0.980319012237218	Chelonoidis nigra	1	-0.019680987762782043	1	0 uM
D	2	Chelonoidis nigra	5	0	0	6427.27	4-29-2019_8-49-32_PM	Necrosis	Paraquat	5888.593333333333	1.091477987385782	2019-04-29T20:49:32Z	86566	1442.7666666666667	24.04611111111111	1.091477987385782	Chelonoidis nigra	1	0.09147798738578206	1	0 uM
D	3	Chelonoidis nigra	5	0	0	5465.81	4-29-2019_8-49-32_PM	Necrosis	Paraquat	5888.593333333333	0.9282030003770001	2019-04-29T20:49:32Z	86566	1442.7666666666667	24.04611111111111	0.9282030003770001	Chelonoidis nigra	1	-0.0717969996229999	1	0 uM
D	10	Chelonoidis nigra	5	2500	0	4444.63	4-29-2019_8-49-32_PM	Necrosis	Paraquat	5888.593333333333	0.7547863722971757	2019-04-29T20:49:32Z	86566	1442.7666666666667	24.04611111111111	0.8731463645251638	Chelonoidis nigra	0.7626118073282162	-0.007825435031040495	0.8644442707009897	2500 uM
D	11	Chelonoidis nigra	5	2500	0	4493.62	4-29-2019_8-49-32_PM	Necrosis	Paraquat	5888.593333333333	0.7631058464443687	2019-04-29T20:49:32Z	86566	1442.7666666666667	24.04611111111111	0.8827704368097156	Chelonoidis nigra	0.7626118073282162	4.940391161525337e-4	0.8644442707009897	2500 uM
D	12	Chelonoidis nigra	5	2500	0	4356.45	4-29-2019_8-49-32_PM	Necrosis	Paraquat	5888.593333333333	0.7398116584719158	2019-04-29T20:49:32Z	86566	1442.7666666666667	24.04611111111111	0.8558234273124309	Chelonoidis nigra	0.7626118073282162	-0.02280014885630044	0.8644442707009897	2500 uM
D	4	Chelonoidis nigra	5	50	0	4633.35	4-29-2019_8-49-32_PM	Necrosis	Paraquat	5888.593333333333	0.78683477321692	2019-04-29T20:49:32Z	86566	1442.7666666666667	24.04611111111111	0.8384691620579042	Chelonoidis nigra	0.8018262728321164	-0.014991499615196413	0.9384182613058124	50 uM
D	5	Chelonoidis nigra	5	50	0	4707.3	4-29-2019_8-49-32_PM	Necrosis	Paraquat	5888.593333333333	0.7993929506650712	2019-04-29T20:49:32Z	86566	1442.7666666666667	24.04611111111111	0.8518514436757795	Chelonoidis nigra	0.8018262728321164	-0.002433322167045171	0.9384182613058124	50 uM
D	6	Chelonoidis nigra	5	50	0	4900.39	4-29-2019_8-49-32_PM	Necrosis	Paraquat	5888.593333333333	0.8321834643021707	2019-04-29T20:49:32Z	86566	1442.7666666666667	24.04611111111111	0.8867937662937041	Chelonoidis nigra	0.8018262728321164	0.030357191470054334	0.9384182613058124	50 uM
D	7	Chelonoidis nigra	5	500	0	4467.69	4-29-2019_8-49-32_PM	Necrosis	Paraquat	5888.593333333333	0.7587024178949358	2019-04-29T20:49:32Z	86566	1442.7666666666667	24.04611111111111	0.8383293098743451	Chelonoidis nigra	0.7888010340973439	-0.030098616202408168	0.9050171680251232	500 uM
D	8	Chelonoidis nigra	5	500	0	4492.12	4-29-2019_8-49-32_PM	Necrosis	Paraquat	5888.593333333333	0.7628511166786861	2019-04-29T20:49:32Z	86566	1442.7666666666667	24.04611111111111	0.8429134204639855	Chelonoidis nigra	0.7888010340973439	-0.02594991741865782	0.9050171680251232	500 uM
D	9	Chelonoidis nigra	5	500	0	4533.45	4-29-2019_8-49-32_PM	Necrosis	Paraquat	5888.593333333333	0.7698697708224601	2019-04-29T20:49:32Z	86566	1442.7666666666667	24.04611111111111	0.8506686922883749	Chelonoidis nigra	0.7888010340973439	-0.018931263274883814	0.9050171680251232	500 uM
C	1	Geochelone platynota	6	0	0	5795.59	4-29-2019_8-49-32_PM	Necrosis	Paraquat	5867.87	0.987682072029544	2019-04-29T20:49:32Z	86566	1442.7666666666667	24.04611111111111	0.987682072029544	Geochelone platynota	1	-0.012317927970456055	1	0 uM
C	2	Geochelone platynota	6	0	0	6360.82	4-29-2019_8-49-32_PM	Necrosis	Paraquat	5867.87	1.0840083369263462	2019-04-29T20:49:32Z	86566	1442.7666666666667	24.04611111111111	1.0840083369263462	Geochelone platynota	1	0.08400833692634624	1	0 uM
C	3	Geochelone platynota	6	0	0	5447.2	4-29-2019_8-49-32_PM	Necrosis	Paraquat	5867.87	0.9283095910441097	2019-04-29T20:49:32Z	86566	1442.7666666666667	24.04611111111111	0.9283095910441097	Geochelone platynota	1	-0.0716904089558903	1	0 uM
C	10	Geochelone platynota	6	2500	0	4680.31	4-29-2019_8-49-32_PM	Necrosis	Paraquat	5867.87	0.7976165116132431	2019-04-29T20:49:32Z	86566	1442.7666666666667	24.04611111111111	0.9100766674450679	Geochelone platynota	0.7626118073282162	0.03500470428502689	0.8764278221223457	2500 uM
C	11	Geochelone platynota	6	2500	0	4706.71	4-29-2019_8-49-32_PM	Necrosis	Paraquat	5867.87	0.8021155887911627	2019-04-29T20:49:32Z	86566	1442.7666666666667	24.04611111111111	0.9152100932268108	Geochelone platynota	0.7626118073282162	0.03950378146294653	0.8764278221223457	2500 uM
C	12	Geochelone platynota	6	2500	0	4654.05	4-29-2019_8-49-32_PM	Necrosis	Paraquat	5867.87	0.7931412931779335	2019-04-29T20:49:32Z	86566	1442.7666666666667	24.04611111111111	0.9049704643758036	Geochelone platynota	0.7626118073282162	0.030529485849717264	0.8764278221223457	2500 uM
C	4	Geochelone platynota	6	50	0	4736.66	4-29-2019_8-49-32_PM	Necrosis	Paraquat	5867.87	0.8072196555138407	2019-04-29T20:49:32Z	86566	1442.7666666666667	24.04611111111111	0.8566355696435661	Geochelone platynota	0.8018262728321164	0.00539338268172429	0.9423139595402433	50 uM
C	5	Geochelone platynota	6	50	0	4816.96	4-29-2019_8-49-32_PM	Necrosis	Paraquat	5867.87	0.8209043485966799	2019-04-29T20:49:32Z	86566	1442.7666666666667	24.04611111111111	0.8711580044905635	Geochelone platynota	0.8018262728321164	0.01907807576456355	0.9423139595402433	50 uM
C	6	Geochelone platynota	6	50	0	5104.69	4-29-2019_8-49-32_PM	Necrosis	Paraquat	5867.87	0.8699391772483029	2019-04-29T20:49:32Z	86566	1442.7666666666667	24.04611111111111	0.923194619416174	Geochelone platynota	0.8018262728321164	0.06811290441618656	0.9423139595402433	50 uM
C	7	Geochelone platynota	6	500	0	4815.33	4-29-2019_8-49-32_PM	Necrosis	Paraquat	5867.87	0.8206265646648614	2019-04-29T20:49:32Z	86566	1442.7666666666667	24.04611111111111	0.897464448732285	Geochelone platynota	0.7888010340973439	0.03182553056751747	0.9143833673011103	500 uM
C	8	Geochelone platynota	6	500	0	4820.41	4-29-2019_8-49-32_PM	Necrosis	Paraquat	5867.87	0.8214922961824308	2019-04-29T20:49:32Z	86566	1442.7666666666667	24.04611111111111	0.8984112414546032	Geochelone platynota	0.7888010340973439	0.03269126208508688	0.9143833673011103	500 uM
C	9	Geochelone platynota	6	500	0	4559.37	4-29-2019_8-49-32_PM	Necrosis	Paraquat	5867.87	0.7770059663898484	2019-04-29T20:49:32Z	86566	1442.7666666666667	24.04611111111111	0.849759514636903	Geochelone platynota	0.7888010340973439	-0.011795067707495499	0.9143833673011103	500 uM
B	1	Gopherus agassizii	5	0	0	5944.3	4-29-2019_8-49-32_PM	Necrosis	Paraquat	5865.423333333333	1.013447736366855	2019-04-29T20:49:32Z	86566	1442.7666666666667	24.04611111111111	1.013447736366855	Gopherus agassizii	1	0.013447736366855034	1	0 uM
B	2	Gopherus agassizii	5	0	0	6038.14	4-29-2019_8-49-32_PM	Necrosis	Paraquat	5865.423333333333	1.0294465815766638	2019-04-29T20:49:32Z	86566	1442.7666666666667	24.04611111111111	1.0294465815766638	Gopherus agassizii	1	0.0294465815766638	1	0 uM
B	3	Gopherus agassizii	5	0	0	5613.83	4-29-2019_8-49-32_PM	Necrosis	Paraquat	5865.423333333333	0.9571056820564813	2019-04-29T20:49:32Z	86566	1442.7666666666667	24.04611111111111	0.9571056820564813	Gopherus agassizii	1	-0.04289431794351872	1	0 uM
B	10	Gopherus agassizii	5	2500	0	4890.33	4-29-2019_8-49-32_PM	Necrosis	Paraquat	5865.423333333333	0.8337556766291947	2019-04-29T20:49:32Z	86566	1442.7666666666667	24.04611111111111	0.9168362844609121	Gopherus agassizii	0.7626118073282162	0.07114386930097849	0.9093833771199754	2500 uM
B	11	Gopherus agassizii	5	2500	0	4697.61	4-29-2019_8-49-32_PM	Necrosis	Paraquat	5865.423333333333	0.8008987131931937	2019-04-29T20:49:32Z	86566	1442.7666666666667	24.04611111111111	0.8807052485714513	Gopherus agassizii	0.7626118073282162	0.038286905864977516	0.9093833771199754	2500 uM
B	12	Gopherus agassizii	5	2500	0	4644.45	4-29-2019_8-49-32_PM	Necrosis	Paraquat	5865.423333333333	0.7918354287584812	2019-04-29T20:49:32Z	86566	1442.7666666666667	24.04611111111111	0.870738842034072	Gopherus agassizii	0.7626118073282162	0.029223621430265023	0.9093833771199754	2500 uM
B	4	Gopherus agassizii	5	50	0	4788.45	4-29-2019_8-49-32_PM	Necrosis	Paraquat	5865.423333333333	0.8163860863694408	2019-04-29T20:49:32Z	86566	1442.7666666666667	24.04611111111111	0.822878558534576	Gopherus agassizii	0.8018262728321164	0.014559813537324384	0.9921100481987313	50 uM
B	5	Gopherus agassizii	5	50	0	4881.86	4-29-2019_8-49-32_PM	Necrosis	Paraquat	5865.423333333333	0.8323116205877723	2019-04-29T20:49:32Z	86566	1442.7666666666667	24.04611111111111	0.8389307437203282	Gopherus agassizii	0.8018262728321164	0.030485347755655923	0.9921100481987313	50 uM
B	6	Gopherus agassizii	5	50	0	5107.68	4-29-2019_8-49-32_PM	Necrosis	Paraquat	5865.423333333333	0.8708118254607369	2019-04-29T20:49:32Z	86566	1442.7666666666667	24.04611111111111	0.8777371291035478	Gopherus agassizii	0.8018262728321164	0.0689855526286205	0.9921100481987313	50 uM
B	7	Gopherus agassizii	5	500	0	4630.96	4-29-2019_8-49-32_PM	Necrosis	Paraquat	5865.423333333333	0.7895355095142323	2019-04-29T20:49:32Z	86566	1442.7666666666667	24.04611111111111	0.8300688486190033	Gopherus agassizii	0.7888010340973439	7.344754168884249e-4	0.951168702244149	500 uM
B	8	Gopherus agassizii	5	500	0	4772.87	4-29-2019_8-49-32_PM	Necrosis	Paraquat	5865.423333333333	0.8137298416084773	2019-04-29T20:49:32Z	86566	1442.7666666666667	24.04611111111111	0.8555052743941175	Gopherus agassizii	0.7888010340973439	0.024928807511133355	0.951168702244149	500 uM
B	9	Gopherus agassizii	5	500	0	4870.86	4-29-2019_8-49-32_PM	Necrosis	Paraquat	5865.423333333333	0.8304362231313795	2019-04-29T20:49:32Z	86566	1442.7666666666667	24.04611111111111	0.8730693316254855	Gopherus agassizii	0.7888010340973439	0.041635189034035625	0.951168702244149	500 uM
A	1	Homopus areolatus	6	0	0	7881.67	4-29-2019_8-49-32_PM	Necrosis	Paraquat	8346.356666666667	0.944324609500273	2019-04-29T20:49:32Z	86566	1442.7666666666667	24.04611111111111	0.944324609500273	Homopus areolatus	1	-0.05567539049972703	1	0 uM
A	2	Homopus areolatus	6	0	0	9586.79	4-29-2019_8-49-32_PM	Necrosis	Paraquat	8346.356666666667	1.1486197370748994	2019-04-29T20:49:32Z	86566	1442.7666666666667	24.04611111111111	1.1486197370748994	Homopus areolatus	1	0.1486197370748994	1	0 uM
A	3	Homopus areolatus	6	0	0	7570.61	4-29-2019_8-49-32_PM	Necrosis	Paraquat	8346.356666666667	0.9070556534248276	2019-04-29T20:49:32Z	86566	1442.7666666666667	24.04611111111111	0.9070556534248276	Homopus areolatus	1	-0.09294434657517237	1	0 uM
A	10	Homopus areolatus	6	2500	0	5664.55	4-29-2019_8-49-32_PM	Necrosis	Paraquat	8346.356666666667	0.6786853505341852	2019-04-29T20:49:32Z	86566	1442.7666666666667	24.04611111111111	0.8745986146621119	Homopus areolatus	0.7626118073282162	-0.08392645679403099	0.7759963703994491	2500 uM
A	11	Homopus areolatus	6	2500	0	6322.04	4-29-2019_8-49-32_PM	Necrosis	Paraquat	8346.356666666667	0.7574610398868649	2019-04-29T20:49:32Z	86566	1442.7666666666667	24.04611111111111	0.9761141530816142	Homopus areolatus	0.7626118073282162	-0.005150767441351345	0.7759963703994491	2500 uM
A	12	Homopus areolatus	6	2500	0	5810.7	4-29-2019_8-49-32_PM	Necrosis	Paraquat	8346.356666666667	0.6961959849147752	2019-04-29T20:49:32Z	86566	1442.7666666666667	24.04611111111111	0.8971639706979606	Homopus areolatus	0.7626118073282162	-0.06641582241344102	0.7759963703994491	2500 uM
A	4	Homopus areolatus	6	50	0	6231.21	4-29-2019_8-49-32_PM	Necrosis	Paraquat	8346.356666666667	0.7465784472027116	2019-04-29T20:49:32Z	86566	1442.7666666666667	24.04611111111111	0.9009022088232765	Homopus areolatus	0.8018262728321164	-0.05524782562940478	0.8287008732921893	50 uM
A	5	Homopus areolatus	6	50	0	6902.87	4-29-2019_8-49-32_PM	Necrosis	Paraquat	8346.356666666667	0.8270518833167526	2019-04-29T20:49:32Z	86566	1442.7666666666667	24.04611111111111	0.998010150551808	Homopus areolatus	0.8018262728321164	0.02522561048463623	0.8287008732921893	50 uM
A	6	Homopus areolatus	6	50	0	6504.13	4-29-2019_8-49-32_PM	Necrosis	Paraquat	8346.356666666667	0.7792777447405196	2019-04-29T20:49:32Z	86566	1442.7666666666667	24.04611111111111	0.9403607138057838	Homopus areolatus	0.8018262728321164	-0.022548528091596798	0.8287008732921893	50 uM
A	7	Homopus areolatus	6	500	0	6137.84	4-29-2019_8-49-32_PM	Necrosis	Paraquat	8346.356666666667	0.7353915301167336	2019-04-29T20:49:32Z	86566	1442.7666666666667	24.04611111111111	0.9456333666274345	Homopus areolatus	0.7888010340973439	-0.053409503980610284	0.7776708776039488	500 uM
A	8	Homopus areolatus	6	500	0	5490.01	4-29-2019_8-49-32_PM	Necrosis	Paraquat	8346.356666666667	0.6577732319930413	2019-04-29T20:49:32Z	86566	1442.7666666666667	24.04611111111111	0.8458246938855168	Homopus areolatus	0.7888010340973439	-0.13102780210430265	0.7776708776039488	500 uM
A	9	Homopus areolatus	6	500	0	5292.93	4-29-2019_8-49-32_PM	Necrosis	Paraquat	8346.356666666667	0.6341605339175936	2019-04-29T20:49:32Z	86566	1442.7666666666667	24.04611111111111	0.8154613374124035	Homopus areolatus	0.7888010340973439	-0.15464050017975028	0.7776708776039488	500 uM
F	1	NoCell	0	0	0	5988.48	4-29-2019_8-49-32_PM	Necrosis	Paraquat	5621.65	1.0652530840589507	2019-04-29T20:49:32Z	86566	1442.7666666666667	24.04611111111111	1.0652530840589507	NoCell	1	0.0652530840589507	1	0 uM
F	2	NoCell	0	0	0	5881.09	4-29-2019_8-49-32_PM	Necrosis	Paraquat	5621.65	1.046150151645869	2019-04-29T20:49:32Z	86566	1442.7666666666667	24.04611111111111	1.046150151645869	NoCell	1	0.04615015164586911	1	0 uM
F	3	NoCell	0	0	0	4995.38	4-29-2019_8-49-32_PM	Necrosis	Paraquat	5621.65	0.8885967642951803	2019-04-29T20:49:32Z	86566	1442.7666666666667	24.04611111111111	0.8885967642951803	NoCell	1	-0.11140323570481969	1	0 uM
F	10	NoCell	0	2500	0	4287.82	4-29-2019_8-49-32_PM	Necrosis	Paraquat	5621.65	0.7627333612017824	2019-04-29T20:49:32Z	86566	1442.7666666666667	24.04611111111111	0.7982979426908188	NoCell	0.7626118073282162	1.2155387356616032e-4	0.9554494887345456	2500 uM
F	11	NoCell	0	2500	0	4239.82	4-29-2019_8-49-32_PM	Necrosis	Paraquat	5621.65	0.7541949427659139	2019-04-29T20:49:32Z	86566	1442.7666666666667	24.04611111111111	0.7893613965556827	NoCell	0.7626118073282162	-0.008416864562302284	0.9554494887345456	2500 uM
F	12	NoCell	0	2500	0	4333.77	4-29-2019_8-49-32_PM	Necrosis	Paraquat	5621.65	0.7709071180169524	2019-04-29T20:49:32Z	86566	1442.7666666666667	24.04611111111111	0.8068528238347669	NoCell	0.7626118073282162	0.008295310688736235	0.9554494887345456	2500 uM
F	4	NoCell	0	50	0	4515.51	4-29-2019_8-49-32_PM	Necrosis	Paraquat	5621.65	0.8032357048197594	2019-04-29T20:49:32Z	86566	1442.7666666666667	24.04611111111111	0.8013706099746007	NoCell	0.8018262728321164	0.001409431987642984	1.0023273811416888	50 uM
F	5	NoCell	0	50	0	4528.55	4-29-2019_8-49-32_PM	Necrosis	Paraquat	5621.65	0.805555308494837	2019-04-29T20:49:32Z	86566	1442.7666666666667	24.04611111111111	0.8036848275832583	NoCell	0.8018262728321164	0.003729035662720648	1.0023273811416888	50 uM
F	6	NoCell	0	50	0	4478.7	4-29-2019_8-49-32_PM	Necrosis	Paraquat	5621.65	0.7966878051817528	2019-04-29T20:49:32Z	86566	1442.7666666666667	24.04611111111111	0.7948379144090578	NoCell	0.8018262728321164	-0.005138467650363632	1.0023273811416888	50 uM
F	7	NoCell	0	500	0	4368.2	4-29-2019_8-49-32_PM	Necrosis	Paraquat	5621.65	0.7770316544075139	2019-04-29T20:49:32Z	86566	1442.7666666666667	24.04611111111111	0.775832732612657	NoCell	0.7888010340973439	-0.01176937968983005	1.0015453354111774	500 uM
F	8	NoCell	0	500	0	4456.25	4-29-2019_8-49-32_PM	Necrosis	Paraquat	5621.65	0.7926943157258101	2019-04-29T20:49:32Z	86566	1442.7666666666667	24.04611111111111	0.7914712272114721	NoCell	0.7888010340973439	0.0038932816284661387	1.0015453354111774	500 uM
F	9	NoCell	0	500	0	4478.64	4-29-2019_8-49-32_PM	Necrosis	Paraquat	5621.65	0.796677132158708	2019-04-29T20:49:32Z	86566	1442.7666666666667	24.04611111111111	0.7954478983536354	NoCell	0.7888010340973439	0.007876098061364023	1.0015453354111774	500 uM
E	1	Terrapene carolina	6	0	0	6138.94	4-29-2019_8-49-32_PM	Necrosis	Paraquat	5898.15	1.0408246653611726	2019-04-29T20:49:32Z	86566	1442.7666666666667	24.04611111111111	1.0408246653611726	Terrapene carolina	1	0.040824665361172574	1	0 uM
E	2	Terrapene carolina	6	0	0	6301.13	4-29-2019_8-49-32_PM	Necrosis	Paraquat	5898.15	1.068323118265897	2019-04-29T20:49:32Z	86566	1442.7666666666667	24.04611111111111	1.068323118265897	Terrapene carolina	1	0.06832311826589699	1	0 uM
E	3	Terrapene carolina	6	0	0	5254.38	4-29-2019_8-49-32_PM	Necrosis	Paraquat	5898.15	0.8908522163729305	2019-04-29T20:49:32Z	86566	1442.7666666666667	24.04611111111111	0.8908522163729305	Terrapene carolina	1	-0.10914778362706945	1	0 uM
E	10	Terrapene carolina	6	2500	0	4644.06	4-29-2019_8-49-32_PM	Necrosis	Paraquat	5898.15	0.7873757025507999	2019-04-29T20:49:32Z	86566	1442.7666666666667	24.04611111111111	0.8973704093777493	Terrapene carolina	0.7626118073282162	0.02476389522258371	0.8774255249811264	2500 uM
E	11	Terrapene carolina	6	2500	0	4498.96	4-29-2019_8-49-32_PM	Necrosis	Paraquat	5898.15	0.7627747683595705	2019-04-29T20:49:32Z	86566	1442.7666666666667	24.04611111111111	0.869332777133396	Terrapene carolina	0.7626118073282162	1.6296103135426954e-4	0.8774255249811264	2500 uM
E	12	Terrapene carolina	6	2500	0	4324.75	4-29-2019_8-49-32_PM	Necrosis	Paraquat	5898.15	0.7332383883081984	2019-04-29T20:49:32Z	86566	1442.7666666666667	24.04611111111111	0.8356702277654512	Terrapene carolina	0.7626118073282162	-0.029373419020017777	0.8774255249811264	2500 uM
E	4	Terrapene carolina	6	50	0	4883.41	4-29-2019_8-49-32_PM	Necrosis	Paraquat	5898.15	0.8279562235616252	2019-04-29T20:49:32Z	86566	1442.7666666666667	24.04611111111111	0.8497424578970805	Terrapene carolina	0.8018262728321164	0.026129950729508855	0.9743613678085814	50 uM
E	5	Terrapene carolina	6	50	0	4729.39	4-29-2019_8-49-32_PM	Necrosis	Paraquat	5898.15	0.8018429507557455	2019-04-29T20:49:32Z	86566	1442.7666666666667	24.04611111111111	0.8229420595350122	Terrapene carolina	0.8018262728321164	1.6677923629138114e-5	0.9743613678085814	50 uM
E	6	Terrapene carolina	6	50	0	5046.77	4-29-2019_8-49-32_PM	Necrosis	Paraquat	5898.15	0.8556530437510068	2019-04-29T20:49:32Z	86566	1442.7666666666667	24.04611111111111	0.8781680719499796	Terrapene carolina	0.8018262728321164	0.05382677091889043	0.9743613678085814	50 uM
E	7	Terrapene carolina	6	500	0	4460.34	4-29-2019_8-49-32_PM	Necrosis	Paraquat	5898.15	0.7562269525190103	2019-04-29T20:49:32Z	86566	1442.7666666666667	24.04611111111111	0.8510963609848251	Terrapene carolina	0.7888010340973439	-0.032574081578333636	0.8885327057960405	500 uM
E	8	Terrapene carolina	6	500	0	4211.26	4-29-2019_8-49-32_PM	Necrosis	Paraquat	5898.15	0.7139967616964642	2019-04-29T20:49:32Z	86566	1442.7666666666667	24.04611111111111	0.8035683515518894	Terrapene carolina	0.7888010340973439	-0.07480427240087972	0.8885327057960405	500 uM
E	9	Terrapene carolina	6	500	0	4286.19	4-29-2019_8-49-32_PM	Necrosis	Paraquat	5898.15	0.7267007451489026	2019-04-29T20:49:32Z	86566	1442.7666666666667	24.04611111111111	0.8178660621139974	Terrapene carolina	0.7888010340973439	-0.06210028894844133	0.8885327057960405	500 uM
D	1	Chelonoidis nigra	5	0	0	1277810	4-29-2019_8-49-32_PM	Apoptosis	Paraquat	1401113.3333333333	0.9119961744707781	2019-04-29T20:49:32Z	86566	1442.7666666666667	24.04611111111111	0.9119961744707781	Chelonoidis nigra	1	-0.08800382552922192	1	0 uM
D	2	Chelonoidis nigra	5	0	0	1707000	4-29-2019_8-49-32_PM	Apoptosis	Paraquat	1401113.3333333333	1.2183168623047387	2019-04-29T20:49:32Z	86566	1442.7666666666667	24.04611111111111	1.2183168623047387	Chelonoidis nigra	1	0.21831686230473868	1	0 uM
D	3	Chelonoidis nigra	5	0	0	1218530	4-29-2019_8-49-32_PM	Apoptosis	Paraquat	1401113.3333333333	0.8696869632244835	2019-04-29T20:49:32Z	86566	1442.7666666666667	24.04611111111111	0.8696869632244835	Chelonoidis nigra	1	-0.13031303677551653	1	0 uM
D	10	Chelonoidis nigra	5	2500	0	907017	4-29-2019_8-49-32_PM	Apoptosis	Paraquat	1401113.3333333333	0.6473544847668758	2019-04-29T20:49:32Z	86566	1442.7666666666667	24.04611111111111	1.3557427982783026	Chelonoidis nigra	0.43207229910464706	0.2152821856622288	0.4774906314007128	2500 uM
D	11	Chelonoidis nigra	5	2500	0	895829	4-29-2019_8-49-32_PM	Apoptosis	Paraquat	1401113.3333333333	0.6393694062340901	2019-04-29T20:49:32Z	86566	1442.7666666666667	24.04611111111111	1.339019792615633	Chelonoidis nigra	0.43207229910464706	0.20729710712944305	0.4774906314007128	2500 uM
D	12	Chelonoidis nigra	5	2500	0	696458	4-29-2019_8-49-32_PM	Apoptosis	Paraquat	1401113.3333333333	0.49707470725661024	2019-04-29T20:49:32Z	86566	1442.7666666666667	24.04611111111111	1.0410145761361804	Chelonoidis nigra	0.43207229910464706	0.06500240815196318	0.4774906314007128	2500 uM
D	4	Chelonoidis nigra	5	50	0	1017150	4-29-2019_8-49-32_PM	Apoptosis	Paraquat	1401113.3333333333	0.7259584045068922	2019-04-29T20:49:32Z	86566	1442.7666666666667	24.04611111111111	1.1504359547280634	Chelonoidis nigra	0.7055434187401985	0.02041498576669365	0.6310289603896221	50 uM
D	5	Chelonoidis nigra	5	50	0	1102870	4-29-2019_8-49-32_PM	Apoptosis	Paraquat	1401113.3333333333	0.7871383233333492	2019-04-29T20:49:32Z	86566	1442.7666666666667	24.04611111111111	1.2473885871218005	Chelonoidis nigra	0.7055434187401985	0.08159490459315066	0.6310289603896221	50 uM
D	6	Chelonoidis nigra	5	50	0	1166510	4-29-2019_8-49-32_PM	Apoptosis	Paraquat	1401113.3333333333	0.8325593456632108	2019-04-29T20:49:32Z	86566	1442.7666666666667	24.04611111111111	1.319367886299792	Chelonoidis nigra	0.7055434187401985	0.12701592692301222	0.6310289603896221	50 uM
D	7	Chelonoidis nigra	5	500	0	971436	4-29-2019_8-49-32_PM	Apoptosis	Paraquat	1401113.3333333333	0.6933314935265765	2019-04-29T20:49:32Z	86566	1442.7666666666667	24.04611111111111	1.301841268389312	Chelonoidis nigra	0.5613845717185444	0.13194692180803214	0.5325775963335322	500 uM
D	8	Chelonoidis nigra	5	500	0	1075910	4-29-2019_8-49-32_PM	Apoptosis	Paraquat	1401113.3333333333	0.7678964823212018	2019-04-29T20:49:32Z	86566	1442.7666666666667	24.04611111111111	1.4418490143177158	Chelonoidis nigra	0.5613845717185444	0.2065119106026574	0.5325775963335322	500 uM
D	9	Chelonoidis nigra	5	500	0	1071940	4-29-2019_8-49-32_PM	Apoptosis	Paraquat	1401113.3333333333	0.7650630213116236	2019-04-29T20:49:32Z	86566	1442.7666666666667	24.04611111111111	1.436528736053882	Chelonoidis nigra	0.5613845717185444	0.20367844959307924	0.5325775963335322	500 uM
C	1	Geochelone platynota	6	0	0	435633	4-29-2019_8-49-32_PM	Apoptosis	Paraquat	494734.3333333333	0.8805392523798968	2019-04-29T20:49:32Z	86566	1442.7666666666667	24.04611111111111	0.8805392523798968	Geochelone platynota	1	-0.11946074762010317	1	0 uM
C	2	Geochelone platynota	6	0	0	532238	4-29-2019_8-49-32_PM	Apoptosis	Paraquat	494734.3333333333	1.0758056680925723	2019-04-29T20:49:32Z	86566	1442.7666666666667	24.04611111111111	1.0758056680925723	Geochelone platynota	1	0.07580566809257228	1	0 uM
C	3	Geochelone platynota	6	0	0	516332	4-29-2019_8-49-32_PM	Apoptosis	Paraquat	494734.3333333333	1.043655079527531	2019-04-29T20:49:32Z	86566	1442.7666666666667	24.04611111111111	1.043655079527531	Geochelone platynota	1	0.043655079527531004	1	0 uM
C	10	Geochelone platynota	6	2500	0	394221	4-29-2019_8-49-32_PM	Apoptosis	Paraquat	494734.3333333333	0.7968337215327014	2019-04-29T20:49:32Z	86566	1442.7666666666667	24.04611111111111	0.9261991114339608	Geochelone platynota	0.43207229910464706	0.3647614224280543	0.8603265881987586	2500 uM
C	11	Geochelone platynota	6	2500	0	403101	4-29-2019_8-49-32_PM	Apoptosis	Paraquat	494734.3333333333	0.8147827487210307	2019-04-29T20:49:32Z	86566	1442.7666666666667	24.04611111111111	0.947062150464184	Geochelone platynota	0.43207229910464706	0.3827104496163837	0.8603265881987586	2500 uM
C	12	Geochelone platynota	6	2500	0	410310	4-29-2019_8-49-32_PM	Apoptosis	Paraquat	494734.3333333333	0.8293542055904752	2019-04-29T20:49:32Z	86566	1442.7666666666667	24.04611111111111	0.9639992730282468	Geochelone platynota	0.43207229910464706	0.3972819064858282	0.8603265881987586	2500 uM
C	4	Geochelone platynota	6	50	0	468265	4-29-2019_8-49-32_PM	Apoptosis	Paraquat	494734.3333333333	0.9464978847233162	2019-04-29T20:49:32Z	86566	1442.7666666666667	24.04611111111111	0.8458090052126777	Geochelone platynota	0.7055434187401985	0.24095446598311765	1.119044463809321	50 uM
C	5	Geochelone platynota	6	50	0	494667	4-29-2019_8-49-32_PM	Apoptosis	Paraquat	494734.3333333333	0.9998639000190676	2019-04-29T20:49:32Z	86566	1442.7666666666667	24.04611111111111	0.8934979193011215	Geochelone platynota	0.7055434187401985	0.294320481278869	1.119044463809321	50 uM
C	6	Geochelone platynota	6	50	0	539285	4-29-2019_8-49-32_PM	Apoptosis	Paraquat	494734.3333333333	1.0900496764930405	2019-04-29T20:49:32Z	86566	1442.7666666666667	24.04611111111111	0.9740896914698278	Geochelone platynota	0.7055434187401985	0.384506257752842	1.119044463809321	50 uM
C	7	Geochelone platynota	6	500	0	472001	4-29-2019_8-49-32_PM	Apoptosis	Paraquat	494734.3333333333	0.9540494123782259	2019-04-29T20:49:32Z	86566	1442.7666666666667	24.04611111111111	0.9085163911992641	Geochelone platynota	0.5613845717185444	0.39266484065968155	1.0501179963510148	500 uM
C	8	Geochelone platynota	6	500	0	477425	4-29-2019_8-49-32_PM	Apoptosis	Paraquat	494734.3333333333	0.9650128722283947	2019-04-29T20:49:32Z	86566	1442.7666666666667	24.04611111111111	0.9189566082875008	Geochelone platynota	0.5613845717185444	0.4036283005098503	1.0501179963510148	500 uM
C	9	Geochelone platynota	6	500	0	423877	4-29-2019_8-49-32_PM	Apoptosis	Paraquat	494734.3333333333	0.8567770042238158	2019-04-29T20:49:32Z	86566	1442.7666666666667	24.04611111111111	0.8158864120041492	Geochelone platynota	0.5613845717185444	0.29539243250527136	1.0501179963510148	500 uM
B	1	Gopherus agassizii	5	0	0	1850620	4-29-2019_8-49-32_PM	Apoptosis	Paraquat	1868790	0.9902771311918407	2019-04-29T20:49:32Z	86566	1442.7666666666667	24.04611111111111	0.9902771311918407	Gopherus agassizii	1	-0.009722868808159313	1	0 uM
B	2	Gopherus agassizii	5	0	0	1957270	4-29-2019_8-49-32_PM	Apoptosis	Paraquat	1868790	1.0473461437614713	2019-04-29T20:49:32Z	86566	1442.7666666666667	24.04611111111111	1.0473461437614713	Gopherus agassizii	1	0.04734614376147128	1	0 uM
B	3	Gopherus agassizii	5	0	0	1798480	4-29-2019_8-49-32_PM	Apoptosis	Paraquat	1868790	0.9623767250466879	2019-04-29T20:49:32Z	86566	1442.7666666666667	24.04611111111111	0.9623767250466879	Gopherus agassizii	1	-0.03762327495331208	1	0 uM
B	10	Gopherus agassizii	5	2500	0	1659300	4-29-2019_8-49-32_PM	Apoptosis	Paraquat	1868790	0.8879007272085147	2019-04-29T20:49:32Z	86566	1442.7666666666667	24.04611111111111	1.176458278913369	Gopherus agassizii	0.43207229910464706	0.4558284281038676	0.7547235147417387	2500 uM
B	11	Gopherus agassizii	5	2500	0	1628380	4-29-2019_8-49-32_PM	Apoptosis	Paraquat	1868790	0.871355261960948	2019-04-29T20:49:32Z	86566	1442.7666666666667	24.04611111111111	1.1545357272445922	Gopherus agassizii	0.43207229910464706	0.439282962856301	0.7547235147417387	2500 uM
B	12	Gopherus agassizii	5	2500	0	1454010	4-29-2019_8-49-32_PM	Apoptosis	Paraquat	1868790	0.7780488979500104	2019-04-29T20:49:32Z	86566	1442.7666666666667	24.04611111111111	1.030905865197871	Gopherus agassizii	0.43207229910464706	0.34597659884536336	0.7547235147417387	2500 uM
B	4	Gopherus agassizii	5	50	0	1776980	4-29-2019_8-49-32_PM	Apoptosis	Paraquat	1868790	0.9508719545802364	2019-04-29T20:49:32Z	86566	1442.7666666666667	24.04611111111111	0.9941608782085831	Gopherus agassizii	0.7055434187401985	0.2453285358400379	0.9564568224547815	50 uM
B	5	Gopherus agassizii	5	50	0	1646650	4-29-2019_8-49-32_PM	Apoptosis	Paraquat	1868790	0.8811316413294163	2019-04-29T20:49:32Z	86566	1442.7666666666667	24.04611111111111	0.9212456021464301	Gopherus agassizii	0.7055434187401985	0.1755882225892178	0.9564568224547815	50 uM
B	6	Gopherus agassizii	5	50	0	2183450	4-29-2019_8-49-32_PM	Apoptosis	Paraquat	1868790	1.1683763290685416	2019-04-29T20:49:32Z	86566	1442.7666666666667	24.04611111111111	1.2215672486603848	Gopherus agassizii	0.7055434187401985	0.46283291032834306	0.9564568224547815	50 uM
B	7	Gopherus agassizii	5	500	0	1839910	4-29-2019_8-49-32_PM	Apoptosis	Paraquat	1868790	0.9845461501827386	2019-04-29T20:49:32Z	86566	1442.7666666666667	24.04611111111111	1.063162003448814	Gopherus agassizii	0.5613845717185444	0.4231615784641942	0.9260546812141031	500 uM
B	8	Gopherus agassizii	5	500	0	2010700	4-29-2019_8-49-32_PM	Apoptosis	Paraquat	1868790	1.075936836134611	2019-04-29T20:49:32Z	86566	1442.7666666666667	24.04611111111111	1.1618502211165385	Gopherus agassizii	0.5613845717185444	0.5145522644160667	0.9260546812141031	500 uM
B	9	Gopherus agassizii	5	500	0	1761170	4-29-2019_8-49-32_PM	Apoptosis	Paraquat	1868790	0.9424119349953713	2019-04-29T20:49:32Z	86566	1442.7666666666667	24.04611111111111	1.0176633778901945	Gopherus agassizii	0.5613845717185444	0.38102736327682696	0.9260546812141031	500 uM
A	1	Homopus areolatus	6	0	0	2408890	4-29-2019_8-49-32_PM	Apoptosis	Paraquat	2500963.3333333335	0.9631848527700658	2019-04-29T20:49:32Z	86566	1442.7666666666667	24.04611111111111	0.9631848527700658	Homopus areolatus	1	-0.036815147229934175	1	0 uM
A	2	Homopus areolatus	6	0	0	2914800	4-29-2019_8-49-32_PM	Apoptosis	Paraquat	2500963.3333333335	1.1654709052111918	2019-04-29T20:49:32Z	86566	1442.7666666666667	24.04611111111111	1.1654709052111918	Homopus areolatus	1	0.1654709052111918	1	0 uM
A	3	Homopus areolatus	6	0	0	2179200	4-29-2019_8-49-32_PM	Apoptosis	Paraquat	2500963.3333333335	0.871344242018742	2019-04-29T20:49:32Z	86566	1442.7666666666667	24.04611111111111	0.871344242018742	Homopus areolatus	1	-0.12865575798125795	1	0 uM
A	10	Homopus areolatus	6	2500	0	1726620	4-29-2019_8-49-32_PM	Apoptosis	Paraquat	2500963.3333333335	0.6903819728131426	2019-04-29T20:49:32Z	86566	1442.7666666666667	24.04611111111111	1.2199724330521093	Homopus areolatus	0.43207229910464706	0.25830967370849556	0.5658996499502493	2500 uM
A	11	Homopus areolatus	6	2500	0	1661510	4-29-2019_8-49-32_PM	Apoptosis	Paraquat	2500963.3333333335	0.6643480045689061	2019-04-29T20:49:32Z	86566	1442.7666666666667	24.04611111111111	1.1739678662591713	Homopus areolatus	0.43207229910464706	0.23227570546425902	0.5658996499502493	2500 uM
A	12	Homopus areolatus	6	2500	0	1612640	4-29-2019_8-49-32_PM	Apoptosis	Paraquat	2500963.3333333335	0.6448075341635023	2019-04-29T20:49:32Z	86566	1442.7666666666667	24.04611111111111	1.1394379449080594	Homopus areolatus	0.43207229910464706	0.21273523505885528	0.5658996499502493	2500 uM
A	4	Homopus areolatus	6	50	0	1825960	4-29-2019_8-49-32_PM	Apoptosis	Paraquat	2500963.3333333335	0.7301026671056086	2019-04-29T20:49:32Z	86566	1442.7666666666667	24.04611111111111	1.0005158375312335	Homopus areolatus	0.7055434187401985	0.024559248365410014	0.7297262469199212	50 uM
A	5	Homopus areolatus	6	50	0	2179860	4-29-2019_8-49-32_PM	Apoptosis	Paraquat	2500963.3333333335	0.8716081403299262	2019-04-29T20:49:32Z	86566	1442.7666666666667	24.04611111111111	1.1944316707928073	Homopus areolatus	0.7055434187401985	0.16606472158972763	0.7297262469199212	50 uM
A	6	Homopus areolatus	6	50	0	2435290	4-29-2019_8-49-32_PM	Apoptosis	Paraquat	2500963.3333333335	0.9737407852174295	2019-04-29T20:49:32Z	86566	1442.7666666666667	24.04611111111111	1.334391889187845	Homopus areolatus	0.7055434187401985	0.2681973664772309	0.7297262469199212	50 uM
A	7	Homopus areolatus	6	500	0	2145410	4-29-2019_8-49-32_PM	Apoptosis	Paraquat	2500963.3333333335	0.8578334481779687	2019-04-29T20:49:32Z	86566	1442.7666666666667	24.04611111111111	1.3329779181720411	Homopus areolatus	0.5613845717185444	0.2964488764594243	0.6435466308056667	500 uM
A	8	Homopus areolatus	6	500	0	1744500	4-29-2019_8-49-32_PM	Apoptosis	Paraquat	2500963.3333333335	0.6975312179706753	2019-04-29T20:49:32Z	86566	1442.7666666666667	24.04611111111111	1.0838860535986716	Homopus areolatus	0.5613845717185444	0.1361466462521309	0.6435466308056667	500 uM
A	9	Homopus areolatus	6	500	0	1749180	4-29-2019_8-49-32_PM	Apoptosis	Paraquat	2500963.3333333335	0.699402496904526	2019-04-29T20:49:32Z	86566	1442.7666666666667	24.04611111111111	1.0867938132609483	Homopus areolatus	0.5613845717185444	0.13801792518598166	0.6435466308056667	500 uM
F	1	NoCell	0	0	0	473769	4-29-2019_8-49-32_PM	Apoptosis	Paraquat	465068	1.01870909200375	2019-04-29T20:49:32Z	86566	1442.7666666666667	24.04611111111111	1.01870909200375	NoCell	1	0.01870909200375004	1	0 uM
F	2	NoCell	0	0	0	494075	4-29-2019_8-49-32_PM	Apoptosis	Paraquat	465068	1.0623715241642082	2019-04-29T20:49:32Z	86566	1442.7666666666667	24.04611111111111	1.0623715241642082	NoCell	1	0.062371524164208214	1	0 uM
F	3	NoCell	0	0	0	427360	4-29-2019_8-49-32_PM	Apoptosis	Paraquat	465068	0.9189193838320417	2019-04-29T20:49:32Z	86566	1442.7666666666667	24.04611111111111	0.9189193838320417	NoCell	1	-0.08108061616795825	1	0 uM
F	10	NoCell	0	2500	0	202339	4-29-2019_8-49-32_PM	Apoptosis	Paraquat	465068	0.43507401068230883	2019-04-29T20:49:32Z	86566	1442.7666666666667	24.04611111111111	0.6166971391090772	NoCell	0.43207229910464706	0.0030017115776617698	0.7054905610732141	2500 uM
F	11	NoCell	0	2500	0	200327	4-29-2019_8-49-32_PM	Apoptosis	Paraquat	465068	0.43074776161765593	2019-04-29T20:49:32Z	86566	1442.7666666666667	24.04611111111111	0.6105648826291724	NoCell	0.43207229910464706	-0.0013245374869911286	0.7054905610732141	2500 uM
F	12	NoCell	0	2500	0	200163	4-29-2019_8-49-32_PM	Apoptosis	Paraquat	465068	0.4303951250139765	2019-04-29T20:49:32Z	86566	1442.7666666666667	24.04611111111111	0.6100650366735539	NoCell	0.43207229910464706	-0.0016771740906705856	0.7054905610732141	2500 uM
F	4	NoCell	0	50	0	344980	4-29-2019_8-49-32_PM	Apoptosis	Paraquat	465068	0.7417839971789072	2019-04-29T20:49:32Z	86566	1442.7666666666667	24.04611111111111	0.6960299573180191	NoCell	0.7055434187401985	0.03624057843870865	1.065735733612947	50 uM
F	5	NoCell	0	50	0	336277	4-29-2019_8-49-32_PM	Apoptosis	Paraquat	465068	0.7230706047287708	2019-04-29T20:49:32Z	86566	1442.7666666666667	24.04611111111111	0.6784708271697822	NoCell	0.7055434187401985	0.01752718598857228	1.065735733612947	50 uM
F	6	NoCell	0	50	0	303120	4-29-2019_8-49-32_PM	Apoptosis	Paraquat	465068	0.6517756543129177	2019-04-29T20:49:32Z	86566	1442.7666666666667	24.04611111111111	0.6115734264659921	NoCell	0.7055434187401985	-0.05376776442728082	1.065735733612947	50 uM
F	7	NoCell	0	500	0	283417	4-29-2019_8-49-32_PM	Apoptosis	Paraquat	465068	0.6094098067379394	2019-04-29T20:49:32Z	86566	1442.7666666666667	24.04611111111111	0.660235496914089	NoCell	0.5613845717185444	0.04802523501939504	0.9230188464362995	500 uM
F	8	NoCell	0	500	0	271848	4-29-2019_8-49-32_PM	Apoptosis	Paraquat	465068	0.5845338746161851	2019-04-29T20:49:32Z	86566	1442.7666666666667	24.04611111111111	0.6332848748137947	NoCell	0.5613845717185444	0.023149302897640722	0.9230188464362995	500 uM
F	9	NoCell	0	500	0	227981	4-29-2019_8-49-32_PM	Apoptosis	Paraquat	465068	0.49021003380150857	2019-04-29T20:49:32Z	86566	1442.7666666666667	24.04611111111111	0.5310942844711888	NoCell	0.5613845717185444	-0.07117453791703582	0.9230188464362995	500 uM
E	1	Terrapene carolina	6	0	0	436908	4-29-2019_8-49-32_PM	Apoptosis	Paraquat	495917.3333333333	0.8810097381821702	2019-04-29T20:49:32Z	86566	1442.7666666666667	24.04611111111111	0.8810097381821702	Terrapene carolina	1	-0.11899026181782979	1	0 uM
E	2	Terrapene carolina	6	0	0	604968	4-29-2019_8-49-32_PM	Apoptosis	Paraquat	495917.3333333333	1.2198968645311854	2019-04-29T20:49:32Z	86566	1442.7666666666667	24.04611111111111	1.2198968645311854	Terrapene carolina	1	0.2198968645311854	1	0 uM
E	3	Terrapene carolina	6	0	0	445876	4-29-2019_8-49-32_PM	Apoptosis	Paraquat	495917.3333333333	0.8990933972866446	2019-04-29T20:49:32Z	86566	1442.7666666666667	24.04611111111111	0.8990933972866446	Terrapene carolina	1	-0.10090660271335539	1	0 uM
E	10	Terrapene carolina	6	2500	0	437826	4-29-2019_8-49-32_PM	Apoptosis	Paraquat	495917.3333333333	0.8828608531529449	2019-04-29T20:49:32Z	86566	1442.7666666666667	24.04611111111111	1.0654256407862284	Terrapene carolina	0.43207229910464706	0.4507885540482979	0.8286461479389964	2500 uM
E	11	Terrapene carolina	6	2500	0	452695	4-29-2019_8-49-32_PM	Apoptosis	Paraquat	495917.3333333333	0.9128436728702096	2019-04-29T20:49:32Z	86566	1442.7666666666667	24.04611111111111	1.1016085395927186	Terrapene carolina	0.43207229910464706	0.48077137376556256	0.8286461479389964	2500 uM
E	12	Terrapene carolina	6	2500	0	438587	4-29-2019_8-49-32_PM	Apoptosis	Paraquat	495917.3333333333	0.8843953831014847	2019-04-29T20:49:32Z	86566	1442.7666666666667	24.04611111111111	1.067277492692324	Terrapene carolina	0.43207229910464706	0.4523230839968376	0.8286461479389964	2500 uM
E	4	Terrapene carolina	6	50	0	475512	4-29-2019_8-49-32_PM	Apoptosis	Paraquat	495917.3333333333	0.9588533572799768	2019-04-29T20:49:32Z	86566	1442.7666666666667	24.04611111111111	0.7428096607922354	Terrapene carolina	0.7055434187401985	0.25330993853977823	1.2908466433478023	50 uM
E	5	Terrapene carolina	6	50	0	465912	4-29-2019_8-49-32_PM	Apoptosis	Paraquat	495917.3333333333	0.9394952922261237	2019-04-29T20:49:32Z	86566	1442.7666666666667	24.04611111111111	0.7278132511462003	Terrapene carolina	0.7055434187401985	0.23395187348592517	1.2908466433478023	50 uM
E	6	Terrapene carolina	6	50	0	528571	4-29-2019_8-49-32_PM	Apoptosis	Paraquat	495917.3333333333	1.0658449795396008	2019-04-29T20:49:32Z	86566	1442.7666666666667	24.04611111111111	0.8256945044806707	Terrapene carolina	0.7055434187401985	0.36030156079940223	1.2908466433478023	50 uM
E	7	Terrapene carolina	6	500	0	428053	4-29-2019_8-49-32_PM	Apoptosis	Paraquat	495917.3333333333	0.8631539396351005	2019-04-29T20:49:32Z	86566	1442.7666666666667	24.04611111111111	0.9270896606821387	Terrapene carolina	0.5613845717185444	0.30176936791655606	0.9310360974147902	500 uM
E	8	Terrapene carolina	6	500	0	374264	4-29-2019_8-49-32_PM	Apoptosis	Paraquat	495917.3333333333	0.7546902978453398	2019-04-29T20:49:32Z	86566	1442.7666666666667	24.04611111111111	0.810591877093584	Terrapene carolina	0.5613845717185444	0.19330572612679542	0.9310360974147902	500 uM
E	9	Terrapene carolina	6	500	0	384553	4-29-2019_8-49-32_PM	Apoptosis	Paraquat	495917.3333333333	0.7754377073598289	2019-04-29T20:49:32Z	86566	1442.7666666666667	24.04611111111111	0.8328760931106627	Terrapene carolina	0.5613845717185444	0.21405313564128448	0.9310360974147902	500 uM
