## Supplementary material for "Concurrent evolution of anti-aging gene duplications and cellular phenotypes in long-lived turtles": Source data files and figure supplements: tort_tunBox24_RTG.csv

Row	Col	cell_line	passage	Treatment	Vehicle	Value	Time	Test	Drug	Vehicle.Mean	Value.Norm	Timestamp	Time.Seconds	Time.Minutes	Time.Hours	Value.Norm2	individual	NoCell.Value	Value.Norm.1.2	Time.Mean	Treatment.label
D	1	Chelonoidis nigra	5	0	0	5817.57	4-29-2019_8-41-23_PM	Necrosis	Tunicamycin	5740.356666666667	1.0134509644290395	2019-04-29T20:41:23Z	86474	1441.2333333333333	24.020555555555557	1.0134509644290397	Chelonoidis nigra	1	0.01345096442903948	0.9999999999999999	0 uM
D	2	Chelonoidis nigra	5	0	0	5609.87	4-29-2019_8-41-23_PM	Necrosis	Tunicamycin	5740.356666666667	0.9772685437083758	2019-04-29T20:41:23Z	86474	1441.2333333333333	24.020555555555557	0.9772685437083759	Chelonoidis nigra	1	-0.022731456291624208	0.9999999999999999	0 uM
D	3	Chelonoidis nigra	5	0	0	5793.63	4-29-2019_8-41-23_PM	Necrosis	Tunicamycin	5740.356666666667	1.0092804918625846	2019-04-29T20:41:23Z	86474	1441.2333333333333	24.020555555555557	1.0092804918625848	Chelonoidis nigra	1	0.009280491862584617	0.9999999999999999	0 uM
D	7	Chelonoidis nigra	5	25	0	5701.98	4-29-2019_8-41-23_PM	Necrosis	Tunicamycin	5740.356666666667	0.9933145849822339	2019-04-29T20:41:23Z	86474	1441.2333333333333	24.020555555555557	0.9729105222523434	Chelonoidis nigra	0.9418009683828589	0.051513616599375034	1.0209721883597824	25 uM
D	8	Chelonoidis nigra	5	25	0	5522.12	4-29-2019_8-41-23_PM	Necrosis	Tunicamycin	5740.356666666667	0.9619820371208061	2019-04-29T20:41:23Z	86474	1441.2333333333333	24.020555555555557	0.9422215884903334	Chelonoidis nigra	0.9418009683828589	0.020181068737947228	1.0209721883597824	25 uM
D	9	Chelonoidis nigra	5	25	0	5744.85	4-29-2019_8-41-23_PM	Necrosis	Tunicamycin	5740.356666666667	1.0007827620467253	2019-04-29T20:41:23Z	86474	1441.2333333333333	24.020555555555557	0.9802252925758027	Chelonoidis nigra	0.9418009683828589	0.058981793663866466	1.0209721883597824	25 uM
D	4	Chelonoidis nigra	5	5	0	5639.59	4-29-2019_8-41-23_PM	Necrosis	Tunicamycin	5740.356666666667	0.9824459223497727	2019-04-29T20:41:23Z	86474	1441.2333333333333	24.020555555555557	0.9718332175441579	Chelonoidis nigra	0.9278996160028793	0.05454630634689339	1.0109202943612416	5 uM
D	5	Chelonoidis nigra	5	5	0	5860.19	4-29-2019_8-41-23_PM	Necrosis	Tunicamycin	5740.356666666667	1.0208755901927116	2019-04-29T20:41:23Z	86474	1441.2333333333333	24.020555555555557	1.0098477554432324	Chelonoidis nigra	0.9278996160028793	0.09297597418983228	1.0109202943612416	5 uM
D	6	Chelonoidis nigra	5	5	0	5341.88	4-29-2019_8-41-23_PM	Necrosis	Tunicamycin	5740.356666666667	0.9305832912821329	2019-04-29T20:41:23Z	86474	1441.2333333333333	24.020555555555557	0.9205308237185303	Chelonoidis nigra	0.9278996160028793	0.0026836752792536167	1.0109202943612416	5 uM
D	10	Chelonoidis nigra	5	50	0	5628.19	4-29-2019_8-41-23_PM	Necrosis	Tunicamycin	5740.356666666667	0.9804599830324131	2019-04-29T20:41:23Z	86474	1441.2333333333333	24.020555555555557	0.9337501773968906	Chelonoidis nigra	0.9043253785861416	0.07613460444627151	1.0500238787271132	50 uM
D	11	Chelonoidis nigra	5	50	0	5628.33	4-29-2019_8-41-23_PM	Necrosis	Tunicamycin	5740.356666666667	0.980484371760872	2019-04-29T20:41:23Z	86474	1441.2333333333333	24.020555555555557	0.9337734042291113	Chelonoidis nigra	0.9043253785861416	0.0761589931747304	1.0500238787271132	50 uM
D	12	Chelonoidis nigra	5	50	0	6170.35	4-29-2019_8-41-23_PM	Necrosis	Tunicamycin	5740.356666666667	1.074907076041152	2019-04-29T20:41:23Z	86474	1441.2333333333333	24.020555555555557	1.023697744230544	Chelonoidis nigra	0.9043253785861416	0.1705816974550105	1.0500238787271132	50 uM
C	1	Geochelone platynota	6	0	0	5962.58	4-29-2019_8-41-23_PM	Necrosis	Tunicamycin	5696.679999999999	1.0466763097102172	2019-04-29T20:41:23Z	86474	1441.2333333333333	24.020555555555557	1.0466763097102172	Geochelone platynota	1	0.04667630971021719	1	0 uM
C	2	Geochelone platynota	6	0	0	5385.73	4-29-2019_8-41-23_PM	Necrosis	Tunicamycin	5696.679999999999	0.9454155753877698	2019-04-29T20:41:23Z	86474	1441.2333333333333	24.020555555555557	0.9454155753877698	Geochelone platynota	1	-0.05458442461223023	1	0 uM
C	3	Geochelone platynota	6	0	0	5741.73	4-29-2019_8-41-23_PM	Necrosis	Tunicamycin	5696.679999999999	1.007908114902013	2019-04-29T20:41:23Z	86474	1441.2333333333333	24.020555555555557	1.007908114902013	Geochelone platynota	1	0.007908114902013041	1	0 uM
C	7	Geochelone platynota	6	25	0	5527.33	4-29-2019_8-41-23_PM	Necrosis	Tunicamycin	5696.679999999999	0.9702721585204015	2019-04-29T20:41:23Z	86474	1441.2333333333333	24.020555555555557	0.9346648873984038	Geochelone platynota	0.9418009683828589	0.028471190137542624	1.0380962969745327	25 uM
C	8	Geochelone platynota	6	25	0	5228.01	4-29-2019_8-41-23_PM	Necrosis	Tunicamycin	5696.679999999999	0.9177292738928641	2019-04-29T20:41:23Z	86474	1441.2333333333333	24.020555555555557	0.8840502336512799	Geochelone platynota	0.9418009683828589	-0.0240716944899948	1.0380962969745327	25 uM
C	9	Geochelone platynota	6	25	0	5636.42	4-29-2019_8-41-23_PM	Necrosis	Tunicamycin	5696.679999999999	0.9894219089013251	2019-04-29T20:41:23Z	86474	1441.2333333333333	24.020555555555557	0.9531118758297606	Geochelone platynota	0.9418009683828589	0.047620940518466215	1.0380962969745327	25 uM
C	4	Geochelone platynota	6	5	0	5624.01	4-29-2019_8-41-23_PM	Necrosis	Tunicamycin	5696.679999999999	0.9872434470603932	2019-04-29T20:41:23Z	86474	1441.2333333333333	24.020555555555557	0.9509688534551399	Geochelone platynota	0.9278996160028793	0.05934383105751395	1.0381448808480502	5 uM
C	5	Geochelone platynota	6	5	0	5666.97	4-29-2019_8-41-23_PM	Necrosis	Tunicamycin	5696.679999999999	0.9947846816040221	2019-04-29T20:41:23Z	86474	1441.2333333333333	24.020555555555557	0.9582329980680465	Geochelone platynota	0.9278996160028793	0.06688506560114282	1.0381448808480502	5 uM
C	6	Geochelone platynota	6	5	0	5563.21	4-29-2019_8-41-23_PM	Necrosis	Tunicamycin	5696.679999999999	0.9765705639073988	2019-04-29T20:41:23Z	86474	1441.2333333333333	24.020555555555557	0.9406881273735589	Geochelone platynota	0.9278996160028793	0.048670947904519535	1.0381448808480502	5 uM
C	10	Geochelone platynota	6	50	0	5728.09	4-29-2019_8-41-23_PM	Necrosis	Tunicamycin	5696.679999999999	1.0055137378262429	2019-04-29T20:41:23Z	86474	1441.2333333333333	24.020555555555557	0.9653723436609506	Geochelone platynota	0.9043253785861416	0.10118835924010128	1.0415812555941528	50 uM
C	11	Geochelone platynota	6	50	0	5721.33	4-29-2019_8-41-23_PM	Necrosis	Tunicamycin	5696.679999999999	1.0043270817388374	2019-04-29T20:41:23Z	86474	1441.2333333333333	24.020555555555557	0.9642330604019325	Geochelone platynota	0.9043253785861416	0.10000170315269585	1.0415812555941528	50 uM
C	12	Geochelone platynota	6	50	0	5543.97	4-29-2019_8-41-23_PM	Necrosis	Tunicamycin	5696.679999999999	0.9731931581201684	2019-04-29T20:41:23Z	86474	1441.2333333333333	24.020555555555557	0.9343420428250953	Geochelone platynota	0.9043253785861416	0.06886777953402679	1.0415812555941528	50 uM
B	1	Gopherus agassizii	5	0	0	5841.48	4-29-2019_8-41-23_PM	Necrosis	Tunicamycin	5625.49	1.0383948776017733	2019-04-29T20:41:23Z	86474	1441.2333333333333	24.020555555555557	1.0383948776017733	Gopherus agassizii	1	0.03839487760177329	1	0 uM
B	2	Gopherus agassizii	5	0	0	5299.58	4-29-2019_8-41-23_PM	Necrosis	Tunicamycin	5625.49	0.9420654911838792	2019-04-29T20:41:23Z	86474	1441.2333333333333	24.020555555555557	0.9420654911838792	Gopherus agassizii	1	-0.05793450881612083	1	0 uM
B	3	Gopherus agassizii	5	0	0	5735.41	4-29-2019_8-41-23_PM	Necrosis	Tunicamycin	5625.49	1.0195396312143477	2019-04-29T20:41:23Z	86474	1441.2333333333333	24.020555555555557	1.0195396312143477	Gopherus agassizii	1	0.019539631214347652	1	0 uM
B	7	Gopherus agassizii	5	25	0	5437.51	4-29-2019_8-41-23_PM	Necrosis	Tunicamycin	5625.49	0.9665842442169483	2019-04-29T20:41:23Z	86474	1441.2333333333333	24.020555555555557	0.9423939591113989	Gopherus agassizii	0.9418009683828589	0.024783275834089458	1.0256689730145967	25 uM
B	8	Gopherus agassizii	5	25	0	5288.29	4-29-2019_8-41-23_PM	Necrosis	Tunicamycin	5625.49	0.9400585548992177	2019-04-29T20:41:23Z	86474	1441.2333333333333	24.020555555555557	0.9165321167279177	Gopherus agassizii	0.9418009683828589	-0.0017424134836411254	1.0256689730145967	25 uM
B	9	Gopherus agassizii	5	25	0	5366.37	4-29-2019_8-41-23_PM	Necrosis	Tunicamycin	5625.49	0.953938234713776	2019-04-29T20:41:23Z	86474	1441.2333333333333	24.020555555555557	0.9300644358091548	Gopherus agassizii	0.9418009683828589	0.012137266330917162	1.0256689730145967	25 uM
B	4	Gopherus agassizii	5	5	0	5628.46	4-29-2019_8-41-23_PM	Necrosis	Tunicamycin	5625.49	1.0005279540093397	2019-04-29T20:41:23Z	86474	1441.2333333333333	24.020555555555557	0.9398863215148492	Gopherus agassizii	0.9278996160028793	0.0726283380064604	1.064520177713356	5 uM
B	5	Gopherus agassizii	5	5	0	5880.28	4-29-2019_8-41-23_PM	Necrosis	Tunicamycin	5625.49	1.045292054558803	2019-04-29T20:41:23Z	86474	1441.2333333333333	24.020555555555557	0.9819372863407286	Gopherus agassizii	0.9278996160028793	0.11739243855592363	1.064520177713356	5 uM
B	6	Gopherus agassizii	5	5	0	5546.83	4-29-2019_8-41-23_PM	Necrosis	Tunicamycin	5625.49	0.9860172180556717	2019-04-29T20:41:23Z	86474	1441.2333333333333	24.020555555555557	0.9262550759476325	Gopherus agassizii	0.9278996160028793	0.05811760205279237	1.064520177713356	5 uM
B	10	Gopherus agassizii	5	50	0	5503.77	4-29-2019_8-41-23_PM	Necrosis	Tunicamycin	5625.49	0.9783627737317105	2019-04-29T20:41:23Z	86474	1441.2333333333333	24.020555555555557	0.934336241711432	Gopherus agassizii	0.9043253785861416	0.07403739514556895	1.0471206510620146	50 uM
B	11	Gopherus agassizii	5	50	0	5603.11	4-29-2019_8-41-23_PM	Necrosis	Tunicamycin	5625.49	0.9960216798892185	2019-04-29T20:41:23Z	86474	1441.2333333333333	24.020555555555557	0.9512004933519644	Gopherus agassizii	0.9043253785861416	0.09169630130307693	1.0471206510620146	50 uM
B	12	Gopherus agassizii	5	50	0	5445.99	4-29-2019_8-41-23_PM	Necrosis	Tunicamycin	5625.49	0.9680916684591031	2019-04-29T20:41:23Z	86474	1441.2333333333333	24.020555555555557	0.9245273383513558	Gopherus agassizii	0.9043253785861416	0.06376628987296151	1.0471206510620146	50 uM
A	1	Homopus areolatus	6	0	0	7277.12	4-29-2019_8-41-23_PM	Necrosis	Tunicamycin	6611.943333333334	1.100602293929722	2019-04-29T20:41:23Z	86474	1441.2333333333333	24.020555555555557	1.100602293929722	Homopus areolatus	1	0.10060229392972198	1	0 uM
A	2	Homopus areolatus	6	0	0	5696.93	4-29-2019_8-41-23_PM	Necrosis	Tunicamycin	6611.943333333334	0.8616120424504545	2019-04-29T20:41:23Z	86474	1441.2333333333333	24.020555555555557	0.8616120424504545	Homopus areolatus	1	-0.13838795754954547	1	0 uM
A	3	Homopus areolatus	6	0	0	6861.78	4-29-2019_8-41-23_PM	Necrosis	Tunicamycin	6611.943333333334	1.0377856636198233	2019-04-29T20:41:23Z	86474	1441.2333333333333	24.020555555555557	1.0377856636198233	Homopus areolatus	1	0.03778566361982327	1	0 uM
A	7	Homopus areolatus	6	25	0	7000.7	4-29-2019_8-41-23_PM	Necrosis	Tunicamycin	6611.943333333334	1.058796128016826	2019-04-29T20:41:23Z	86474	1441.2333333333333	24.020555555555557	1.018330976625249	Homopus areolatus	0.9418009683828589	0.11699515963396723	1.0397367381729647	25 uM
A	8	Homopus areolatus	6	25	0	5663.59	4-29-2019_8-41-23_PM	Necrosis	Tunicamycin	6611.943333333334	0.8565696519883463	2019-04-29T20:41:23Z	86474	1441.2333333333333	24.020555555555557	0.8238332075228184	Homopus areolatus	0.9418009683828589	-0.08523131639451254	1.0397367381729647	25 uM
A	9	Homopus areolatus	6	25	0	6643.13	4-29-2019_8-41-23_PM	Necrosis	Tunicamycin	6611.943333333334	1.0047167171729139	2019-04-29T20:41:23Z	86474	1441.2333333333333	24.020555555555557	0.9663183768406718	Homopus areolatus	0.9418009683828589	0.06291574879005501	1.0397367381729647	25 uM
A	4	Homopus areolatus	6	5	0	6775.13	4-29-2019_8-41-23_PM	Necrosis	Tunicamycin	6611.943333333334	1.0246805906281713	2019-04-29T20:41:23Z	86474	1441.2333333333333	24.020555555555557	0.9576216835276993	Homopus areolatus	0.9278996160028793	0.096780974625292	1.0700265128223074	5 uM
A	5	Homopus areolatus	6	5	0	7088.41	4-29-2019_8-41-23_PM	Necrosis	Tunicamycin	6611.943333333334	1.0720615169619823	2019-04-29T20:41:23Z	86474	1441.2333333333333	24.020555555555557	1.0019018259036472	Homopus areolatus	0.9278996160028793	0.14416190095910297	1.0700265128223074	5 uM
A	6	Homopus areolatus	6	5	0	6396.49	4-29-2019_8-41-23_PM	Necrosis	Tunicamycin	6611.943333333334	0.9674145221046964	2019-04-29T20:41:23Z	86474	1441.2333333333333	24.020555555555557	0.9041033194149918	Homopus areolatus	0.9278996160028793	0.03951490610181707	1.0700265128223074	5 uM
A	10	Homopus areolatus	6	50	0	5778.25	4-29-2019_8-41-23_PM	Necrosis	Tunicamycin	6611.943333333334	0.8739109984306177	2019-04-29T20:41:23Z	86474	1441.2333333333333	24.020555555555557	0.8854452012008612	Homopus areolatus	0.9043253785861416	-0.03041438015552389	0.986973555501119	50 uM
A	11	Homopus areolatus	6	50	0	6507.59	4-29-2019_8-41-23_PM	Necrosis	Tunicamycin	6611.943333333334	0.9842174489295381	2019-04-29T20:41:23Z	86474	1441.2333333333333	24.020555555555557	0.9972075173076127	Homopus areolatus	0.9043253785861416	0.07989207034339652	0.986973555501119	50 uM
A	12	Homopus areolatus	6	50	0	6451.81	4-29-2019_8-41-23_PM	Necrosis	Tunicamycin	6611.943333333334	0.9757811999800361	2019-04-29T20:41:23Z	86474	1441.2333333333333	24.020555555555557	0.98865992360312	Homopus areolatus	0.9043253785861416	0.0714558213938945	0.986973555501119	50 uM
F	1	NoCell	0	0	0	5610.01	4-29-2019_8-41-23_PM	Necrosis	Tunicamycin	5482.68	1.023224043715847	2019-04-29T20:41:23Z	86474	1441.2333333333333	24.020555555555557	1.023224043715847	NoCell	1	0.023224043715847076	1	0 uM
F	2	NoCell	0	0	0	5494.93	4-29-2019_8-41-23_PM	Necrosis	Tunicamycin	5482.68	1.0022343087687045	2019-04-29T20:41:23Z	86474	1441.2333333333333	24.020555555555557	1.0022343087687045	NoCell	1	0.0022343087687044516	1	0 uM
F	3	NoCell	0	0	0	5343.1	4-29-2019_8-41-23_PM	Necrosis	Tunicamycin	5482.68	0.9745416475154487	2019-04-29T20:41:23Z	86474	1441.2333333333333	24.020555555555557	0.9745416475154487	NoCell	1	-0.025458352484551305	1	0 uM
F	7	NoCell	0	25	0	4905.11	4-29-2019_8-41-23_PM	Necrosis	Tunicamycin	5482.68	0.894655533425259	2019-04-29T20:41:23Z	86474	1441.2333333333333	24.020555555555557	0.867650785690785	NoCell	0.9418009683828589	-0.04714543495759982	1.0311239823438574	25 uM
F	8	NoCell	0	25	0	5040.93	4-29-2019_8-41-23_PM	Necrosis	Tunicamycin	5482.68	0.9194280899122327	2019-04-29T20:41:23Z	86474	1441.2333333333333	24.020555555555557	0.8916755944539979	NoCell	0.9418009683828589	-0.02237287847062619	1.0311239823438574	25 uM
F	9	NoCell	0	25	0	5544.74	4-29-2019_8-41-23_PM	Necrosis	Tunicamycin	5482.68	1.011319281811085	2019-04-29T20:41:23Z	86474	1441.2333333333333	24.020555555555557	0.9807930948441775	NoCell	0.9418009683828589	0.06951831342822612	1.0311239823438574	25 uM
F	4	NoCell	0	5	0	5231.12	4-29-2019_8-41-23_PM	Necrosis	Tunicamycin	5482.68	0.9541173294812025	2019-04-29T20:41:23Z	86474	1441.2333333333333	24.020555555555557	0.9476501146160904	NoCell	0.9278996160028793	0.026217713478323246	1.006824475368456	5 uM
F	5	NoCell	0	5	0	5131.05	4-29-2019_8-41-23_PM	Necrosis	Tunicamycin	5482.68	0.9358653067477949	2019-04-29T20:41:23Z	86474	1441.2333333333333	24.020555555555557	0.9295218080642179	NoCell	0.9278996160028793	0.007965690744915599	1.006824475368456	5 uM
F	6	NoCell	0	5	0	4899.96	4-29-2019_8-41-23_PM	Necrosis	Tunicamycin	5482.68	0.8937162117796406	2019-04-29T20:41:23Z	86474	1441.2333333333333	24.020555555555557	0.8876584088329571	NoCell	0.9278996160028793	-0.034183404223238734	1.006824475368456	5 uM
F	10	NoCell	0	50	0	4852.64	4-29-2019_8-41-23_PM	Necrosis	Tunicamycin	5482.68	0.8850853961931027	2019-04-29T20:41:23Z	86474	1441.2333333333333	24.020555555555557	0.8329571165039698	NoCell	0.9043253785861416	-0.019239982393038924	1.062582188994221	50 uM
F	11	NoCell	0	50	0	4928.27	4-29-2019_8-41-23_PM	Necrosis	Tunicamycin	5482.68	0.8988797449422545	2019-04-29T20:41:23Z	86474	1441.2333333333333	24.020555555555557	0.8459390287664074	NoCell	0.9043253785861416	-0.00544563364388706	1.062582188994221	50 uM
F	12	NoCell	0	50	0	5093.47	4-29-2019_8-41-23_PM	Necrosis	Tunicamycin	5482.68	0.9290109946230676	2019-04-29T20:41:23Z	86474	1441.2333333333333	24.020555555555557	0.8742956584868186	NoCell	0.9043253785861416	0.024685616036925984	1.062582188994221	50 uM
E	1	Terrapene carolina	6	0	0	5764.73	4-29-2019_8-41-23_PM	Necrosis	Tunicamycin	5645.4766666666665	1.0211236960799885	2019-04-29T20:41:23Z	86474	1441.2333333333333	24.020555555555557	1.0211236960799885	Terrapene carolina	1	0.02112369607998854	1	0 uM
E	2	Terrapene carolina	6	0	0	5394.75	4-29-2019_8-41-23_PM	Necrosis	Tunicamycin	5645.4766666666665	0.9555880430527567	2019-04-29T20:41:23Z	86474	1441.2333333333333	24.020555555555557	0.9555880430527567	Terrapene carolina	1	-0.044411956947243314	1	0 uM
E	3	Terrapene carolina	6	0	0	5776.95	4-29-2019_8-41-23_PM	Necrosis	Tunicamycin	5645.4766666666665	1.0232882608672549	2019-04-29T20:41:23Z	86474	1441.2333333333333	24.020555555555557	1.0232882608672549	Terrapene carolina	1	0.023288260867254884	1	0 uM
E	7	Terrapene carolina	6	25	0	5601.63	4-29-2019_8-41-23_PM	Necrosis	Tunicamycin	5645.4766666666665	0.9922333100895526	2019-04-29T20:41:23Z	86474	1441.2333333333333	24.020555555555557	0.9396396228274774	Terrapene carolina	0.9418009683828589	0.05043234170669375	1.055972189746336	25 uM
E	8	Terrapene carolina	6	25	0	6134.33	4-29-2019_8-41-23_PM	Necrosis	Tunicamycin	5645.4766666666665	1.0865920385819208	2019-04-29T20:41:23Z	86474	1441.2333333333333	24.020555555555557	1.0289968326182342	Terrapene carolina	0.9418009683828589	0.1447910701990619	1.055972189746336	25 uM
E	9	Terrapene carolina	6	25	0	5113.15	4-29-2019_8-41-23_PM	Necrosis	Tunicamycin	5645.4766666666665	0.9057074011465226	2019-04-29T20:41:23Z	86474	1441.2333333333333	24.020555555555557	0.8577000511387427	Terrapene carolina	0.9418009683828589	-0.03609356723633628	1.055972189746336	25 uM
E	4	Terrapene carolina	6	5	0	5908.05	4-29-2019_8-41-23_PM	Necrosis	Tunicamycin	5645.4766666666665	1.046510392095619	2019-04-29T20:41:23Z	86474	1441.2333333333333	24.020555555555557	0.9569907857303852	Terrapene carolina	0.9278996160028793	0.11861077609273962	1.093542809084532	5 uM
E	5	Terrapene carolina	6	5	0	5878.72	4-29-2019_8-41-23_PM	Necrosis	Tunicamycin	5645.4766666666665	1.041315082340257	2019-04-29T20:41:23Z	86474	1441.2333333333333	24.020555555555557	0.9522398882692138	Terrapene carolina	0.9278996160028793	0.11341546633737776	1.093542809084532	5 uM
E	6	Terrapene carolina	6	5	0	5244.59	4-29-2019_8-41-23_PM	Necrosis	Tunicamycin	5645.4766666666665	0.9289897575817336	2019-04-29T20:41:23Z	86474	1441.2333333333333	24.020555555555557	0.8495229906540602	Terrapene carolina	0.9278996160028793	0.0010901415788543423	1.093542809084532	5 uM
E	10	Terrapene carolina	6	50	0	5207.58	4-29-2019_8-41-23_PM	Necrosis	Tunicamycin	5645.4766666666665	0.9224340666834746	2019-04-29T20:41:23Z	86474	1441.2333333333333	24.020555555555557	0.8773236360542744	Terrapene carolina	0.9043253785861416	0.018108688097333014	1.0514182324234218	50 uM
E	11	Terrapene carolina	6	50	0	5404.72	4-29-2019_8-41-23_PM	Necrosis	Tunicamycin	5645.4766666666665	0.9573540586770648	2019-04-29T20:41:23Z	86474	1441.2333333333333	24.020555555555557	0.9105359115472558	Terrapene carolina	0.9043253785861416	0.05302868009092321	1.0514182324234218	50 uM
E	12	Terrapene carolina	6	50	0	5415.39	4-29-2019_8-41-23_PM	Necrosis	Tunicamycin	5645.4766666666665	0.9592440673742932	2019-04-29T20:41:23Z	86474	1441.2333333333333	24.020555555555557	0.912333491843036	Terrapene carolina	0.9043253785861416	0.05491868878815165	1.0514182324234218	50 uM
D	1	Chelonoidis nigra	5	0	0	911725	4-29-2019_8-41-23_PM	Apoptosis	Tunicamycin	1046673	0.8710695699612009	2019-04-29T20:41:23Z	86474	1441.2333333333333	24.020555555555557	0.8710695699612009	Chelonoidis nigra	0.9999999999999999	-0.128930430038799	1	0 uM
D	2	Chelonoidis nigra	5	0	0	982594	4-29-2019_8-41-23_PM	Apoptosis	Tunicamycin	1046673	0.9387783959269036	2019-04-29T20:41:23Z	86474	1441.2333333333333	24.020555555555557	0.9387783959269036	Chelonoidis nigra	0.9999999999999999	-0.06122160407309629	1	0 uM
D	3	Chelonoidis nigra	5	0	0	1245700	4-29-2019_8-41-23_PM	Apoptosis	Tunicamycin	1046673	1.1901520341118954	2019-04-29T20:41:23Z	86474	1441.2333333333333	24.020555555555557	1.1901520341118954	Chelonoidis nigra	0.9999999999999999	0.19015203411189552	1	0 uM
D	7	Chelonoidis nigra	5	25	0	1036850	4-29-2019_8-41-23_PM	Apoptosis	Tunicamycin	1046673	0.9906150249409319	2019-04-29T20:41:23Z	86474	1441.2333333333333	24.020555555555557	1.035031768126801	Chelonoidis nigra	0.3998991933128838	0.5907158316280481	0.9570865894616408	25 uM
D	8	Chelonoidis nigra	5	25	0	912306	4-29-2019_8-41-23_PM	Apoptosis	Tunicamycin	1046673	0.8716246621437641	2019-04-29T20:41:23Z	86474	1441.2333333333333	24.020555555555557	0.9107061698921631	Chelonoidis nigra	0.3998991933128838	0.4717254688308803	0.9570865894616408	25 uM
D	9	Chelonoidis nigra	5	25	0	1147500	4-29-2019_8-41-23_PM	Apoptosis	Tunicamycin	1046673	1.0963309457681625	2019-04-29T20:41:23Z	86474	1441.2333333333333	24.020555555555557	1.1454877310367981	Chelonoidis nigra	0.3998991933128838	0.6964317524552787	0.9570865894616408	25 uM
D	4	Chelonoidis nigra	5	5	0	1138380	4-29-2019_8-41-23_PM	Apoptosis	Tunicamycin	1046673	1.0876176226959136	2019-04-29T20:41:23Z	86474	1441.2333333333333	24.020555555555557	0.7862781892104594	Chelonoidis nigra	0.8344936420533259	0.2531239806425877	1.3832478601346476	5 uM
D	5	Chelonoidis nigra	5	5	0	1198560	4-29-2019_8-41-23_PM	Apoptosis	Tunicamycin	1046673	1.1451140900739774	2019-04-29T20:41:23Z	86474	1441.2333333333333	24.020555555555557	0.8278444688593337	Chelonoidis nigra	0.8344936420533259	0.3106204480206515	1.3832478601346476	5 uM
D	6	Chelonoidis nigra	5	5	0	1135270	4-29-2019_8-41-23_PM	Apoptosis	Tunicamycin	1046673	1.0846463030956182	2019-04-29T20:41:23Z	86474	1441.2333333333333	24.020555555555557	0.7841301146058067	Chelonoidis nigra	0.8344936420533259	0.2501526610422923	1.3832478601346476	5 uM
D	10	Chelonoidis nigra	5	50	0	592720	4-29-2019_8-41-23_PM	Apoptosis	Tunicamycin	1046673	0.5662895670376517	2019-04-29T20:41:23Z	86474	1441.2333333333333	24.020555555555557	1.4623677455316495	Chelonoidis nigra	0.38997703523211236	0.1763125318055393	0.3872415599755825	50 uM
D	11	Chelonoidis nigra	5	50	0	641652	4-29-2019_8-41-23_PM	Apoptosis	Tunicamycin	1046673	0.6130396026266083	2019-04-29T20:41:23Z	86474	1441.2333333333333	24.020555555555557	1.583093515750901	Chelonoidis nigra	0.38997703523211236	0.22306256739449593	0.3872415599755825	50 uM
D	12	Chelonoidis nigra	5	50	0	771333	4-29-2019_8-41-23_PM	Apoptosis	Tunicamycin	1046673	0.7369378975095373	2019-04-29T20:41:23Z	86474	1441.2333333333333	24.020555555555557	1.9030444396412536	Chelonoidis nigra	0.38997703523211236	0.34696086227742495	0.3872415599755825	50 uM
C	1	Geochelone platynota	6	0	0	493107	4-29-2019_8-41-23_PM	Apoptosis	Tunicamycin	441185.6666666667	1.1176859024583	2019-04-29T20:41:23Z	86474	1441.2333333333333	24.020555555555557	1.1176859024583	Geochelone platynota	0.9999999999999999	0.11768590245830002	1	0 uM
C	2	Geochelone platynota	6	0	0	384153	4-29-2019_8-41-23_PM	Apoptosis	Tunicamycin	441185.6666666667	0.8707286501450259	2019-04-29T20:41:23Z	86474	1441.2333333333333	24.020555555555557	0.8707286501450259	Geochelone platynota	0.9999999999999999	-0.12927134985497402	1	0 uM
C	3	Geochelone platynota	6	0	0	446297	4-29-2019_8-41-23_PM	Apoptosis	Tunicamycin	441185.6666666667	1.0115854473966743	2019-04-29T20:41:23Z	86474	1441.2333333333333	24.020555555555557	1.0115854473966743	Geochelone platynota	0.9999999999999999	0.011585447396674442	1	0 uM
C	7	Geochelone platynota	6	25	0	207219	4-29-2019_8-41-23_PM	Apoptosis	Tunicamycin	441185.6666666667	0.46968660964355896	2019-04-29T20:41:23Z	86474	1441.2333333333333	24.020555555555557	1.3414693723552198	Geochelone platynota	0.3998991933128838	0.06978741633067514	0.35012846310380497	25 uM
C	8	Geochelone platynota	6	25	0	205463	4-29-2019_8-41-23_PM	Apoptosis	Tunicamycin	441185.6666666667	0.4657064259416103	2019-04-29T20:41:23Z	86474	1441.2333333333333	24.020555555555557	1.3301015913223233	Geochelone platynota	0.3998991933128838	0.06580723262872651	0.35012846310380497	25 uM
C	9	Geochelone platynota	6	25	0	203104	4-29-2019_8-41-23_PM	Apoptosis	Tunicamycin	441185.6666666667	0.46035947072925454	2019-04-29T20:41:23Z	86474	1441.2333333333333	24.020555555555557	1.314830181608996	Geochelone platynota	0.3998991933128838	0.06046027741637072	0.35012846310380497	25 uM
C	4	Geochelone platynota	6	5	0	399742	4-29-2019_8-41-23_PM	Apoptosis	Tunicamycin	441185.6666666667	0.9060629802872109	2019-04-29T20:41:23Z	86474	1441.2333333333333	24.020555555555557	0.9372709830906584	Geochelone platynota	0.8344936420533259	0.071569338233885	0.9667033298091243	5 uM
C	5	Geochelone platynota	6	5	0	391607	4-29-2019_8-41-23_PM	Apoptosis	Tunicamycin	441185.6666666667	0.8876240313035252	2019-04-29T20:41:23Z	86474	1441.2333333333333	24.020555555555557	0.9181969317089108	Geochelone platynota	0.8344936420533259	0.053130389250199306	0.9667033298091243	5 uM
C	6	Geochelone platynota	6	5	0	455371	4-29-2019_8-41-23_PM	Apoptosis	Tunicamycin	441185.6666666667	1.032152752015969	2019-04-29T20:41:23Z	86474	1441.2333333333333	24.020555555555557	1.0677037310089412	Geochelone platynota	0.8344936420533259	0.19765910996264313	0.9667033298091243	5 uM
C	10	Geochelone platynota	6	50	0	104221	4-29-2019_8-41-23_PM	Apoptosis	Tunicamycin	441185.6666666667	0.23622934259725875	2019-04-29T20:41:23Z	86474	1441.2333333333333	24.020555555555557	1.2725970381549094	Geochelone platynota	0.38997703523211236	-0.1537476926348536	0.18562776394620467	50 uM
C	11	Geochelone platynota	6	50	0	127264	4-29-2019_8-41-23_PM	Apoptosis	Tunicamycin	441185.6666666667	0.2884590538979432	2019-04-29T20:41:23Z	86474	1441.2333333333333	24.020555555555557	1.5539650306919564	Geochelone platynota	0.38997703523211236	-0.10151798133416917	0.18562776394620467	50 uM
C	12	Geochelone platynota	6	50	0	106942	4-29-2019_8-41-23_PM	Apoptosis	Tunicamycin	441185.6666666667	0.2423968140397429	2019-04-29T20:41:23Z	86474	1441.2333333333333	24.020555555555557	1.305821978817727	Geochelone platynota	0.38997703523211236	-0.14758022119236947	0.18562776394620467	50 uM
B	1	Gopherus agassizii	5	0	0	1760640	4-29-2019_8-41-23_PM	Apoptosis	Tunicamycin	1703646.6666666667	1.0334537286683076	2019-04-29T20:41:23Z	86474	1441.2333333333333	24.020555555555557	1.0334537286683076	Gopherus agassizii	0.9999999999999999	0.03345372866830776	1	0 uM
B	2	Gopherus agassizii	5	0	0	1513100	4-29-2019_8-41-23_PM	Apoptosis	Tunicamycin	1703646.6666666667	0.8881536468829608	2019-04-29T20:41:23Z	86474	1441.2333333333333	24.020555555555557	0.8881536468829608	Gopherus agassizii	0.9999999999999999	-0.11184635311703905	1	0 uM
B	3	Gopherus agassizii	5	0	0	1837200	4-29-2019_8-41-23_PM	Apoptosis	Tunicamycin	1703646.6666666667	1.0783926244487314	2019-04-29T20:41:23Z	86474	1441.2333333333333	24.020555555555557	1.0783926244487314	Gopherus agassizii	0.9999999999999999	0.07839262444873152	1	0 uM
B	7	Gopherus agassizii	5	25	0	1220190	4-29-2019_8-41-23_PM	Apoptosis	Tunicamycin	1703646.6666666667	0.716222456143097	2019-04-29T20:41:23Z	86474	1441.2333333333333	24.020555555555557	1.179322349478184	Gopherus agassizii	0.3998991933128838	0.31632326283021317	0.6073169532147039	25 uM
B	8	Gopherus agassizii	5	25	0	1223440	4-29-2019_8-41-23_PM	Apoptosis	Tunicamycin	1703646.6666666667	0.7181301287043088	2019-04-29T20:41:23Z	86474	1441.2333333333333	24.020555555555557	1.1824634976893675	Gopherus agassizii	0.3998991933128838	0.318230935391425	0.6073169532147039	25 uM
B	9	Gopherus agassizii	5	25	0	1122610	4-29-2019_8-41-23_PM	Apoptosis	Tunicamycin	1703646.6666666667	0.6589453212129275	2019-04-29T20:41:23Z	86474	1441.2333333333333	24.020555555555557	1.085010582571324	Gopherus agassizii	0.3998991933128838	0.25904612790004367	0.6073169532147039	25 uM
B	4	Gopherus agassizii	5	5	0	1523640	4-29-2019_8-41-23_PM	Apoptosis	Tunicamycin	1703646.6666666667	0.894340375743014	2019-04-29T20:41:23Z	86474	1441.2333333333333	24.020555555555557	0.7488774101465523	Gopherus agassizii	0.8344936420533259	0.05984673368968807	1.194241358633044	5 uM
B	5	Gopherus agassizii	5	5	0	1765280	4-29-2019_8-41-23_PM	Apoptosis	Tunicamycin	1703646.6666666667	1.0361772981095454	2019-04-29T20:41:23Z	86474	1441.2333333333333	24.020555555555557	0.8676447944288059	Gopherus agassizii	0.8344936420533259	0.20168365605621952	1.194241358633044	5 uM
B	6	Gopherus agassizii	5	5	0	1701940	4-29-2019_8-41-23_PM	Apoptosis	Tunicamycin	1703646.6666666667	0.9989982273319584	2019-04-29T20:41:23Z	86474	1441.2333333333333	24.020555555555557	0.8365128373006899	Gopherus agassizii	0.8344936420533259	0.16450458527863254	1.194241358633044	5 uM
B	10	Gopherus agassizii	5	50	0	780937	4-29-2019_8-41-23_PM	Apoptosis	Tunicamycin	1703646.6666666667	0.45839141136464134	2019-04-29T20:41:23Z	86474	1441.2333333333333	24.020555555555557	1.7896656876949955	Gopherus agassizii	0.38997703523211236	0.06841437613252899	0.2561324243496157	50 uM
B	11	Gopherus agassizii	5	50	0	832514	4-29-2019_8-41-23_PM	Apoptosis	Tunicamycin	1703646.6666666667	0.4886658814229867	2019-04-29T20:41:23Z	86474	1441.2333333333333	24.020555555555557	1.9078641943277257	Gopherus agassizii	0.38997703523211236	0.09868884619087437	0.2561324243496157	50 uM
B	12	Gopherus agassizii	5	50	0	615333	4-29-2019_8-41-23_PM	Apoptosis	Tunicamycin	1703646.6666666667	0.36118580926404925	2019-04-29T20:41:23Z	86474	1441.2333333333333	24.020555555555557	1.410152620001901	Gopherus agassizii	0.38997703523211236	-0.028791225968063106	0.2561324243496157	50 uM
A	1	Homopus areolatus	6	0	0	2230230	4-29-2019_8-41-23_PM	Apoptosis	Tunicamycin	1989396.6666666667	1.1210584783661377	2019-04-29T20:41:23Z	86474	1441.2333333333333	24.020555555555557	1.1210584783661377	Homopus areolatus	0.9999999999999999	0.12105847836613781	1	0 uM
A	2	Homopus areolatus	6	0	0	1647870	4-29-2019_8-41-23_PM	Apoptosis	Tunicamycin	1989396.6666666667	0.8283265110527647	2019-04-29T20:41:23Z	86474	1441.2333333333333	24.020555555555557	0.8283265110527647	Homopus areolatus	0.9999999999999999	-0.17167348894723522	1	0 uM
A	3	Homopus areolatus	6	0	0	2090090	4-29-2019_8-41-23_PM	Apoptosis	Tunicamycin	1989396.6666666667	1.0506150105810974	2019-04-29T20:41:23Z	86474	1441.2333333333333	24.020555555555557	1.0506150105810974	Homopus areolatus	0.9999999999999999	0.05061501058109752	1	0 uM
A	7	Homopus areolatus	6	25	0	1673040	4-29-2019_8-41-23_PM	Apoptosis	Tunicamycin	1989396.6666666667	0.8409785881481655	2019-04-29T20:41:23Z	86474	1441.2333333333333	24.020555555555557	1.7662276722735655	Homopus areolatus	0.3998991933128838	0.4410793948352817	0.4761439316968809	25 uM
A	8	Homopus areolatus	6	25	0	1203350	4-29-2019_8-41-23_PM	Apoptosis	Tunicamycin	1989396.6666666667	0.6048818821116619	2019-04-29T20:41:23Z	86474	1441.2333333333333	24.020555555555557	1.2703761233624986	Homopus areolatus	0.3998991933128838	0.20498268879877812	0.4761439316968809	25 uM
A	9	Homopus areolatus	6	25	0	1352850	4-29-2019_8-41-23_PM	Apoptosis	Tunicamycin	1989396.6666666667	0.6800302939417143	2019-04-29T20:41:23Z	86474	1441.2333333333333	24.020555555555557	1.4282032147679034	Homopus areolatus	0.3998991933128838	0.2801311006288305	0.4761439316968809	25 uM
A	4	Homopus areolatus	6	5	0	2077350	4-29-2019_8-41-23_PM	Apoptosis	Tunicamycin	1989396.6666666667	1.0442110589642755	2019-04-29T20:41:23Z	86474	1441.2333333333333	24.020555555555557	0.9554700972804191	Homopus areolatus	0.8344936420533259	0.20971741691094958	1.092876754527894	5 uM
A	5	Homopus areolatus	6	5	0	2289090	4-29-2019_8-41-23_PM	Apoptosis	Tunicamycin	1989396.6666666667	1.1506453380338093	2019-04-29T20:41:23Z	86474	1441.2333333333333	24.020555555555557	1.0528591931950009	Homopus areolatus	0.8344936420533259	0.3161516959804834	1.092876754527894	5 uM
A	6	Homopus areolatus	6	5	0	1844450	4-29-2019_8-41-23_PM	Apoptosis	Tunicamycin	1989396.6666666667	0.9271403892972576	2019-04-29T20:41:23Z	86474	1441.2333333333333	24.020555555555557	0.8483485310269666	Homopus areolatus	0.8344936420533259	0.09264674724393174	1.092876754527894	5 uM
A	10	Homopus areolatus	6	50	0	886316	4-29-2019_8-41-23_PM	Apoptosis	Tunicamycin	1989396.6666666667	0.4455199985255161	2019-04-29T20:41:23Z	86474	1441.2333333333333	24.020555555555557	2.626231704269312	Homopus areolatus	0.38997703523211236	0.055542963293403746	0.16964230452372508	50 uM
A	11	Homopus areolatus	6	50	0	1101390	4-29-2019_8-41-23_PM	Apoptosis	Tunicamycin	1989396.6666666667	0.5536301625786042	2019-04-29T20:41:23Z	86474	1441.2333333333333	24.020555555555557	3.2635147472968753	Homopus areolatus	0.38997703523211236	0.16365312734649184	0.16964230452372508	50 uM
A	12	Homopus areolatus	6	50	0	851330	4-29-2019_8-41-23_PM	Apoptosis	Tunicamycin	1989396.6666666667	0.42793376216239765	2019-04-29T20:41:23Z	86474	1441.2333333333333	24.020555555555557	2.5225651311672057	Homopus areolatus	0.38997703523211236	0.03795672693028529	0.16964230452372508	50 uM
F	1	NoCell	0	0	0	252596	4-29-2019_8-41-23_PM	Apoptosis	Tunicamycin	285364.6666666667	0.8851691519856464	2019-04-29T20:41:23Z	86474	1441.2333333333333	24.020555555555557	0.8851691519856464	NoCell	0.9999999999999999	-0.1148308480143535	1	0 uM
F	2	NoCell	0	0	0	351798	4-29-2019_8-41-23_PM	Apoptosis	Tunicamycin	285364.6666666667	1.232801538148848	2019-04-29T20:41:23Z	86474	1441.2333333333333	24.020555555555557	1.232801538148848	NoCell	0.9999999999999999	0.23280153814884808	1	0 uM
F	3	NoCell	0	0	0	251700	4-29-2019_8-41-23_PM	Apoptosis	Tunicamycin	285364.6666666667	0.8820293098655053	2019-04-29T20:41:23Z	86474	1441.2333333333333	24.020555555555557	0.8820293098655053	NoCell	0.9999999999999999	-0.11797069013449457	1	0 uM
F	7	NoCell	0	25	0	97588.3	4-29-2019_8-41-23_PM	Apoptosis	Tunicamycin	285364.6666666667	0.3419775164876754	2019-04-29T20:41:23Z	86474	1441.2333333333333	24.020555555555557	0.6326242983771236	NoCell	0.3998991933128838	-0.057921676825208435	0.5405696830882929	25 uM
F	8	NoCell	0	25	0	111866	4-29-2019_8-41-23_PM	Apoptosis	Tunicamycin	285364.6666666667	0.3920106904148376	2019-04-29T20:41:23Z	86474	1441.2333333333333	24.020555555555557	0.7251806800841425	NoCell	0.3998991933128838	-0.007888502898046212	0.5405696830882929	25 uM
F	9	NoCell	0	25	0	132897	4-29-2019_8-41-23_PM	Apoptosis	Tunicamycin	285364.6666666667	0.4657093730361385	2019-04-29T20:41:23Z	86474	1441.2333333333333	24.020555555555557	0.8615158925959834	NoCell	0.3998991933128838	0.0658101797232547	0.5405696830882929	25 uM
F	4	NoCell	0	5	0	229923	4-29-2019_8-41-23_PM	Apoptosis	Tunicamycin	285364.6666666667	0.8057164283361407	2019-04-29T20:41:23Z	86474	1441.2333333333333	24.020555555555557	0.9451745368631714	NoCell	0.8344936420533259	-0.028777213717185224	0.8524525332751114	5 uM
F	5	NoCell	0	5	0	264853	4-29-2019_8-41-23_PM	Apoptosis	Tunicamycin	285364.6666666667	0.9281212109885129	2019-04-29T20:41:23Z	86474	1441.2333333333333	24.020555555555557	1.0887658547071042	NoCell	0.8344936420533259	0.09362756893518698	0.8524525332751114	5 uM
F	6	NoCell	0	5	0	219629	4-29-2019_8-41-23_PM	Apoptosis	Tunicamycin	285364.6666666667	0.7696432868353241	2019-04-29T20:41:23Z	86474	1441.2333333333333	24.020555555555557	0.9028576451973985	NoCell	0.8344936420533259	-0.06485035521800175	0.8524525332751114	5 uM
F	10	NoCell	0	50	0	73465.2	4-29-2019_8-41-23_PM	Apoptosis	Tunicamycin	285364.6666666667	0.2574432246926155	2019-04-29T20:41:23Z	86474	1441.2333333333333	24.020555555555557	0.5219201996254572	NoCell	0.38997703523211236	-0.13253381053949687	0.4932616612220854	50 uM
F	11	NoCell	0	50	0	75791.8	4-29-2019_8-41-23_PM	Apoptosis	Tunicamycin	285364.6666666667	0.26559630134074064	2019-04-29T20:41:23Z	86474	1441.2333333333333	24.020555555555557	0.5384491076859893	NoCell	0.38997703523211236	-0.12438073389137172	0.4932616612220854	50 uM
F	12	NoCell	0	50	0	184600	4-29-2019_8-41-23_PM	Apoptosis	Tunicamycin	285364.6666666667	0.6468915796629809	2019-04-29T20:41:23Z	86474	1441.2333333333333	24.020555555555557	1.3114572457552613	NoCell	0.38997703523211236	0.2569145444308686	0.4932616612220854	50 uM
E	1	Terrapene carolina	6	0	0	505389	4-29-2019_8-41-23_PM	Apoptosis	Tunicamycin	451379	1.119655544453774	2019-04-29T20:41:23Z	86474	1441.2333333333333	24.020555555555557	1.119655544453774	Terrapene carolina	0.9999999999999999	0.11965554445377402	1	0 uM
E	2	Terrapene carolina	6	0	0	396730	4-29-2019_8-41-23_PM	Apoptosis	Tunicamycin	451379	0.8789287937631126	2019-04-29T20:41:23Z	86474	1441.2333333333333	24.020555555555557	0.8789287937631126	Terrapene carolina	0.9999999999999999	-0.12107120623688727	1	0 uM
E	3	Terrapene carolina	6	0	0	452018	4-29-2019_8-41-23_PM	Apoptosis	Tunicamycin	451379	1.0014156617831136	2019-04-29T20:41:23Z	86474	1441.2333333333333	24.020555555555557	1.0014156617831136	Terrapene carolina	0.9999999999999999	0.0014156617831136975	1	0 uM
E	7	Terrapene carolina	6	25	0	294567	4-29-2019_8-41-23_PM	Apoptosis	Tunicamycin	451379	0.6525934968175303	2019-04-29T20:41:23Z	86474	1441.2333333333333	24.020555555555557	1.576914580555314	Terrapene carolina	0.3998991933128838	0.2526943035046465	0.4138420082257836	25 uM
E	8	Terrapene carolina	6	25	0	257580	4-29-2019_8-41-23_PM	Apoptosis	Tunicamycin	451379	0.5706512708832268	2019-04-29T20:41:23Z	86474	1441.2333333333333	24.020555555555557	1.3789109359141987	Terrapene carolina	0.3998991933128838	0.17075207757034294	0.4138420082257836	25 uM
E	9	Terrapene carolina	6	25	0	302465	4-29-2019_8-41-23_PM	Apoptosis	Tunicamycin	451379	0.6700909878394874	2019-04-29T20:41:23Z	86474	1441.2333333333333	24.020555555555557	1.61919518685957	Terrapene carolina	0.3998991933128838	0.2701917945266036	0.4138420082257836	25 uM
E	4	Terrapene carolina	6	5	0	537692	4-29-2019_8-41-23_PM	Apoptosis	Tunicamycin	451379	1.1912206815115458	2019-04-29T20:41:23Z	86474	1441.2333333333333	24.020555555555557	1.0897187180733097	Terrapene carolina	0.8344936420533259	0.35672703945821993	1.0931451041032845	5 uM
E	5	Terrapene carolina	6	5	0	551363	4-29-2019_8-41-23_PM	Apoptosis	Tunicamycin	451379	1.2215078681108338	2019-04-29T20:41:23Z	86474	1441.2333333333333	24.020555555555557	1.1174251831030668	Terrapene carolina	0.8344936420533259	0.3870142260575079	1.0931451041032845	5 uM
E	6	Terrapene carolina	6	5	0	499616	4-29-2019_8-41-23_PM	Apoptosis	Tunicamycin	451379	1.1068658488764431	2019-04-29T20:41:23Z	86474	1441.2333333333333	24.020555555555557	1.0125516225811704	Terrapene carolina	0.8344936420533259	0.27237220682311725	1.0931451041032845	5 uM
E	10	Terrapene carolina	6	50	0	141523	4-29-2019_8-41-23_PM	Apoptosis	Tunicamycin	451379	0.31353474574581447	2019-04-29T20:41:23Z	86474	1441.2333333333333	24.020555555555557	0.9769324329872349	Terrapene carolina	0.38997703523211236	-0.07644228948629789	0.3209380046756123	50 uM
E	11	Terrapene carolina	6	50	0	149349	4-29-2019_8-41-23_PM	Apoptosis	Tunicamycin	451379	0.33087272558094194	2019-04-29T20:41:23Z	86474	1441.2333333333333	24.020555555555557	1.0309552647570397	Terrapene carolina	0.38997703523211236	-0.05910430965117042	0.3209380046756123	50 uM
E	12	Terrapene carolina	6	50	0	362155	4-29-2019_8-41-23_PM	Apoptosis	Tunicamycin	451379	0.8023301925876037	2019-04-29T20:41:23Z	86474	1441.2333333333333	24.020555555555557	2.4999538256572573	Terrapene carolina	0.38997703523211236	0.4123531573554914	0.3209380046756123	50 uM
